# LKB1 acts as a critical brake for the glucagon-mediated fasting response

**DOI:** 10.1101/2022.01.29.478228

**Authors:** Suehelay Acevedo-Acevedo, Megan L. Stefkovich, Sun Woo Sophie Kang, Rory P. Cunningham, Constance M. Cultraro, Natalie Porat-Shliom

## Abstract

As important as the fasting response is for survival, an inability to shut it down once nutrients become available can lead to exacerbated disease and severe wasting. The liver is central to transitions between feeding and fasting states, with glucagon being a key initiator of the hepatic fasting response. However, the precise mechanisms controlling fasting are not well defined. One potential mediator of these transitions is Liver Kinase B1 (LKB1) given its role in nutrient sensing. Here, we show LKB1 knockout mice have a severe wasting and prolonged fasting phenotype despite increased food intake. By applying RNA sequencing and intravital microscopy we show that loss of LKB1 leads to a dramatic reprogramming of the hepatic lobule through robust upregulation of periportal genes and functions. This is likely mediated through the opposing effect LKB1 has on glucagon pathways and gene expression. Conclusion: our findings show that LKB1 acts as a brake to the glucagon-mediated fasting response resulting in “periportalization” of the hepatic lobule and whole-body metabolic inefficiency. These findings reveal a new mechanism by which hepatic metabolic compartmentalization is regulated by nutrient-sensing.
