## Supplementary material for "LKB1 acts as a critical brake for the glucagon-mediated fasting response": Table S1

### Sheet: Sheet1
Table S1 - Differentially expressed genes identified in LKB1 KO
Gene	LKB1KO_FC	LKB1KO_Pval
0610005C13Rik	1.76477	0.000588464
0610012G03Rik	1.50879	0.00190637
1110032A03Rik	-1.98818	0.00115788
1190002N15Rik	-1.84602	0.000466716
1600014C10Rik	-2.13383	0.00237341
1600020E01Rik	1.53399	0.00678455
1700001L05Rik	-2.05056	0.000416588
1700017B05Rik	4.18678	0.00189784
1810013D15Rik	7.66159	0.000596689
1810014B01Rik	3.49026	0.00130581
1810032O08Rik	2.37463	0.00472505
1810044D09Rik	2.29795	0.00413995
1810058I24Rik	-2.50536	1.11837e-05
1810064F22Rik	3.19339	0.00476459
2010003K11Rik	2.81326	0.000795312
2200002D01Rik	-2.4146	0.00522135
2210408F21Rik	1.64074	0.00590738
2310015A10Rik	3.6688	0.000136232
2410015M20Rik	1.6455	0.00167218
2610301B20Rik	-1.70943	0.00544305
2700097O09Rik	1.61539	0.00654318
3930402G23Rik	38.481	2.76391e-06
4732419C18Rik	-1.87779	0.006302
4732440D04Rik	2.26825	0.00830576
4833439L19Rik	-1.81886	0.000180456
4930523C07Rik	-2.24692	0.00274343
5730414N17Rik	-3.33194	0.00358095
9130409I23Rik	2.13163	0.000160953
9330159M07Rik	2.37808	0.00538909
9430037G07Rik	4.38626	0.00254167
A230050P20Rik	1.96946	0.0021347
A2ml1	-4.20618	0.00155745
A930005H10Rik	1.80741	0.00304287
AA986860	25.0891	0.000733952
Aacs	-4.19352	0.000171641
Aars	1.71074	0.00406073
Aass	5.90878	0.000366848
Abca1	-1.5438	0.0065372
Abca8a	-6.34364	0.00446693
Abcc3	-2.35921	0.00117701
Abcg5	4.5988	0.00165594
Abcg8	3.56428	0.00151993
Abhd17c	1.654	0.000778149
Abhd6	-2.02763	0.000297996
Abi3bp	-1.96901	0.000587243
Abtb2	1.93408	0.00238686
AC102159.1	-2.31389	0.00335706
AC121821.1	2.85345	0.00168782
AC127342.1	-8.22839	0.000835639
AC138228.2	-3.94471	1.62001e-05
AC160336.1	6.25898	0.00265237
Acaa1a	-1.66154	0.00388341
Acly	2.3114	0.00194312
Acmsd	15.3	1.72082e-05
Acnat1	-2.18468	0.000546113
Aco2	1.93356	0.0024306
Acot1	-8.24741	0.000213029
Acot6	2.88276	0.00177931
Acox1	-2.30001	0.000516359
Acsl1	-2.78863	0.00484064
Acsl4	2.33871	0.00522523
Acsm1	-1.89342	0.00176003
Acsm5	-2.133	0.000643997
Acss2	-2.54516	0.00590399
Acss3	2.74397	0.00202758
Actn1	-2.40388	0.000802947
Acvr1	-1.83612	0.000247027
Adam11	-2.51394	0.00617904
Adam19	-1.94324	0.00734663
Adamts2	-2.36313	0.000426088
Adamts5	-1.70554	0.00655169
Adamts7	-3.9056	0.000119298
Adamtsl2	-2.30707	0.000635001
Adamtsl5	2.96828	0.00769905
Adarb1	-1.52506	0.00146066
Adcy1	7.56877	0.000914298
Adcyap1r1	-2.74334	0.00659318
Adgra2	-1.83689	0.00545836
Adgrf1	-5.41189	0.000769928
Adgrg3	-3.95293	5.50445e-05
Adgrl4	-1.67684	0.000683119
Adh7	4.41914	0.00302597
Adipor2	-1.91462	0.00442209
Adra1a	-3.6284	0.00106773
Adssl1	2.3162	0.000981093
Afm	-2.92884	0.00214958
Agap2	3.03286	0.00387403
Agmo	-2.10143	0.00219794
Agt	1.94239	0.00677501
Agxt	4.66488	0.000126638
Ahctf1	-1.57457	0.00110913
Ahcy	1.91738	0.00202208
Ahsg	-1.6762	0.00625587
AI463170	2.65023	0.00815235
Aifm2	1.9247	0.00752363
Ak4	-2.15964	0.00837846
Akr1b8	-1.68914	0.00860109
Akr1c14	-2.49498	0.00257736
Akr1c6	-1.72203	0.00743364
AL731706.1	1.80086	0.00144912
Alad	-1.70286	0.00100777
Aldh1b1	2.71387	0.00521115
Aldh1l1	1.64175	0.00199163
Aldh4a1	1.71369	0.00345965
Aldob	2.35758	0.00453805
Aldoc	-3.90178	0.00205002
Amdhd2	-1.55986	0.00313782
Angptl2	-1.84821	0.000421674
Ank	-2.16704	0.000438949
Ank2	1.72944	0.00348713
Ankrd50	-1.75557	0.00057943
Anks4b	-1.51276	0.00358871
Ano8	1.50977	0.00682511
Anpep	-1.51168	0.0019511
Antxr1	-1.74847	0.00465064
Anxa5	2.89289	0.0031998
Ap1g2	2.24738	0.00110817
Ap3m1	1.76693	0.00050659
Apex2	1.77454	0.003286
Aph1b	-1.95182	0.000543128
Aph1c	2.22249	0.000506168
Apoa1	-4.80965	0.000236267
Apoa4	7.41356	0.000171292
Apof	1.68714	0.0084114
Apol9a	3.64277	0.00158092
Apol9b	2.70948	0.00097407
Apoo	1.71187	0.00122709
Aprt	1.80496	0.00175604
Aqp1	-2.804	0.000355015
Arf2	-1.75494	0.000394228
Arfgap3	-1.78456	0.0036459
Arg1	3.92577	0.00573705
Arhgap18	1.88801	0.00338294
Arhgap29	-2.07719	0.00558872
Arhgap32	-2.08876	0.00280164
Arhgef19	1.76673	0.000217636
Arhgef37	1.94041	0.00529244
Arhgef9	-5.43596	0.00715073
Arl15	2.20845	0.000993495
Arl3	1.58266	0.00169326
Armcx3	-1.51625	0.00225681
Arntl	2.18023	0.000144472
Arrdc2	-1.9934	0.000982514
Arrdc3	-3.19446	0.00140103
Arsg	1.91461	0.000153525
Art4	-1.91659	0.00139172
Asap1	-1.5285	0.00244013
Asgr2	-1.61686	0.00248882
Asl	5.33541	0.000395466
Asns	9.23596	0.000170134
Asrgl1	1.80857	0.000403482
Ass1	3.53544	4.92516e-05
Atad3a	1.72011	0.00153667
Atf5	3.80212	0.000110984
Atg101	-1.56404	0.00422526
Atl2	1.956	0.000390951
Atox1	-1.83757	9.87792e-05
Atp11a	-2.23101	0.00608538
Atp1b1	4.80397	0.00530557
Atp2b4	-1.86124	0.000310239
Atp4a	6.20774	0.000934013
Atp5a1	1.78824	0.00272796
Atp5b	1.9769	0.00320887
Atp5c1	1.62842	0.00475248
Atp5e	1.71215	0.00115696
Atp5f1	1.63172	0.00220246
Atp5g1	2.29886	0.000650483
Atp5g3	1.70541	0.00130166
Atp5j2	1.93146	0.000436803
Atp5k	1.50303	0.00534684
Atp5mpl	1.71285	0.00121366
Atp5o	1.82319	0.00219004
Atp7a	-1.60088	0.00487078
Atp8b1	-1.78849	0.000602805
Atp8b4	3.5546	0.000942993
Atxn7l1	-1.89588	0.00471484
Avpi1	1.85999	0.00811272
Avpr1a	-2.60607	2.88819e-05
AW112010	-1.56864	0.00437738
Axin2	-1.55582	0.00299244
Azin1	-1.55589	0.000654837
B4galt7	-1.5013	0.00637023
Bach2	-2.4277	0.00464906
Baiap2l2	204.51	2.43936e-05
Bambi	-1.73825	0.00180736
Bbip1	1.52978	0.00721609
Bbox1	-2.05548	0.00613313
Bbs4	-1.58381	0.00773282
BC016579	15.5632	0.000602718
BC029722	1.75207	0.00630399
BC051226	1.92421	0.00742259
Bcar1	-2.04811	0.00141376
Bcar3	-1.93684	0.000822028
Bche	1.68759	0.00844418
Bckdhb	1.6337	0.00414841
Bco2	-3.27185	0.000153906
Bgn	-1.78114	0.00456995
Bhlhb9	-1.88013	0.00341467
Bid	-1.69192	0.000935319
Bik	-2.71554	0.000361375
Bin3	2.09304	0.000529991
Bloc1s2	1.56937	0.00196407
Bmf	-4.97808	6.34984e-06
Bmp2	-1.90712	0.00143404
Bmp4	-2.40217	0.00131229
Bmper	30.8307	0.00180557
Bola2	1.66274	0.00118783
Borcs7	1.90745	0.000751718
Bpgm	-1.73653	0.00164982
Brap	1.85319	0.000731441
Brca1	6.04024	0.00291134
Btbd8	-1.88516	0.000888168
Btc	2.79124	0.00768402
Btg2	5.44593	0.00138796
Btnl9	-227.716	1.43593e-05
C030037D09Rik	6.23092	0.000223999
C1galt1	-1.77268	0.000472069
C1ra	-2.5236	0.00434284
C1s1	-6.29544	0.00474795
C2cd2	-1.54794	0.0036132
C9orf72	1.83729	0.00228897
Cabcoco1	3.59477	0.00585088
Cables1	-2.78654	0.00132752
Cacfd1	-1.57455	0.000524332
Cacnb4	25.885	2.73432e-05
Cad	-1.65487	0.00250405
Cadm3	-1.52865	0.00413637
Cadm4	-4.35806	0.0031707
Cage1	3.22802	0.00343702
Calcrl	-1.52201	0.0053499
Caln1	-2.70766	0.00592149
Camk2n1	1.74405	0.000664452
Camk2n2	5.79173	8.05553e-05
Capn10	-1.55627	0.00169508
Capn2	-1.77494	0.00170698
Capn3	-4.28207	0.00718892
Caprin2	-2.18434	0.00176551
Car14	1.80885	0.000340924
Card10	-1.77645	0.000901754
Carns1	-2.73425	0.00417493
Casc4	-3.46664	0.000529142
Casp8	-1.64618	0.00636138
Castor2	-3.76642	0.00066679
Cat	-2.00231	0.00818588
Cav1	-2.53449	0.00142308
Cav2	-1.71955	0.00194947
Cavin1	-1.58738	0.00194413
Cbfa2t3	-1.85496	0.00367541
Cbs	2.14758	0.000444402
Cbx4	2.35486	0.00150827
Ccar1	1.63009	0.00233862
Ccdc120	8.9078	0.0038068
Ccdc163	1.56099	0.00634931
Ccdc167	-1.99401	0.00502938
Ccdc25	-1.54369	0.000466005
Ccdc3	-2.19928	0.00215986
Ccdc57	2.16681	0.00666592
Ccdc62	6.07523	0.000396571
Ccdc80	-1.67396	0.00196681
Ccl9	-1.70816	0.00669124
Ccn1	-2.03014	0.000904483
Ccnd1	-1.67524	0.00428782
Ccnl1	3.12532	0.000229537
Cd207	-1.91557	0.0061421
Cd276	-3.39259	0.000500359
Cd300lg	-1.96192	0.000446227
Cd3eap	1.76942	0.00599197
Cd74	-3.36338	0.00488744
Cd82	-1.63066	0.00237157
Cd9	2.21949	0.00532693
Cdc42ep5	7.13282	3.15499e-05
Cdh13	-2.31619	0.00442444
Cdk1	3.95757	0.000379465
Cebpa	-1.58524	0.0039532
Cebpzos	1.58333	0.00565073
Cenpq	2.18442	0.00626325
Cep68	1.88604	0.00280654
Cerk	6.63334	0.00301511
Ces1c	-2.30001	0.000879659
Ces1d	-9.59547	0.00154622
Ces1g	-8.20727	0.000444373
Ces2a	-2.27608	0.00225435
Ces2g	-2.53916	0.00661286
Ces3b	-32.4362	0.00265776
Cfb	-1.70942	0.00179569
Cfh	-4.02662	0.0010498
Cfhr3	-2.32939	0.00707744
Chaf1b	3.26198	0.00136833
Chchd7	1.7585	0.0079934
Chd3	-2.30089	0.00532204
Chic1	-1.71338	0.00403631
Chn2	-1.67205	0.00314155
Chrac1	1.79298	0.00565479
Chuk	-1.59658	0.00316837
Ciao2a	2.18174	0.000957438
Ciapin1	2.51649	0.000116994
Ciita	-2.74748	0.000767633
Cipc	-1.58705	0.000924166
Cisd3	2.32292	3.49843e-05
Cks2	1.67609	0.000970861
Clcn6	-1.64353	0.00163788
Clcn7	-1.60922	0.00249217
Cldn5	-1.5379	0.00477246
Clec14a	-1.51207	0.00198489
Clec2h	-177.908	0.000111928
Clec4g	-2.11483	0.000448034
Clec7a	2.39244	0.00706314
Clic4	1.72205	0.0064531
Clic5	-2.94869	0.00496036
Clybl	1.61274	0.0014031
Cmc1	1.59331	0.000889237
Cmip	-1.50724	0.000632729
Cmpk2	9.21833	0.00140541
Cmss1	1.98604	0.00155842
Cndp2	-1.5917	0.00103388
Cnmd	-21.9046	0.000758077
Cnnm2	2.31016	0.000648036
Cnnm4	2.09105	0.00154651
Cnpy3	-1.71862	0.000459334
Cntrl	2.22354	0.00219904
Col13a1	-1.64682	0.0038104
Col14a1	-2.48311	0.00539664
Col15a1	1.98566	0.00138187
Col16a1	-1.62494	0.00372382
Col18a1	-1.71734	0.00515462
Col1a1	-2.48081	0.00498955
Col1a2	-2.20775	0.00258292
Col22a1	352.497	1.60926e-06
Col3a1	-3.40909	0.00362911
Col5a2	-1.62397	0.00469162
Col6a1	-1.94257	0.00057155
Col6a2	-2.34624	0.000203038
Col6a3	-2.15457	0.0027031
Colec10	-1.64585	0.00105936
Colec12	-2.67945	0.00390717
Comt	-2.79504	0.00784606
Comtd1	3.2963	0.00225934
Cops9	1.62029	0.00235753
Coq7	2.24158	0.000196144
Coro1c	-1.5942	0.000483226
Cox11	2.42653	0.000551129
Cox14	1.84853	0.000164001
Cox18	-1.50221	0.00703977
Cox4i1	1.55561	0.00367505
Cox5a	1.68163	0.00241341
Cox5b	1.87261	0.000248929
Cox6a1	1.54855	0.00124931
Cox6b1	1.55689	0.00112035
Cox6c	1.58207	0.00362891
Cox7a1	14.7349	0.000310428
Cox7a2	1.86489	0.000186218
Cox7b	2.19996	0.000946999
Cox7c	1.71805	0.000691639
Cox8a	1.60044	0.000633167
Cp	-2.09084	0.000438681
Cpeb3	1.50703	0.00689013
Cped1	-1.92309	0.00290371
Cpne2	-2.34528	0.00293279
Cpox	-2.61584	0.00552046
Cps1	2.13109	0.0022022
Cpsf4l	-7.7268	0.000366536
Crcp	2.36174	0.00164556
Creg1	2.03396	0.00100466
Creld2	-2.31339	0.0029609
Crem	2.16003	0.000218882
Crls1	1.83226	0.00632748
Crot	-4.19033	0.00196238
Crtc3	-1.52517	0.00822617
Cry1	1.63367	0.000687668
Crybg3	-2.28855	0.00544432
Cryz	-1.51581	0.00604513
Csad	-7.1222	0.00309412
Csrp2	3.75476	5.71204e-06
Csrp3	-12.8473	0.000480648
Ctcfl	3.99191	0.00231627
Ctcflos	7.58232	7.91752e-06
Ctdspl	-1.8954	0.00256204
Cth	6.70171	5.97485e-06
Ctps2	1.88922	0.00211448
Ctsa	-1.5254	0.00641078
Cxcl13	-5.85709	0.000590151
Cyb5d1	-1.57788	0.00702323
Cyc1	1.55383	0.00363133
Cyp17a1	104.843	0.00133111
Cyp1a2	-2.58872	0.000192581
Cyp26a1	2.0713	0.00171113
Cyp27a1	-2.36604	0.000185276
Cyp2a12	-2.95208	0.000267905
Cyp2b10	4.26427	0.00538951
Cyp2c23	-11.6362	0.0070526
Cyp2c37	-13.4884	0.00205489
Cyp2c54	-29.2449	0.00816653
Cyp2c67	-4.39344	0.00382345
Cyp2c69	-7.16017	0.000498727
Cyp2c70	-2.40638	0.000489443
Cyp2d10	-1.57671	0.00246458
Cyp2e1	-6.67085	0.00056454
Cyp2f2	-4.28814	0.00872326
Cyp2u1	-7.51007	0.00366409
Cyp3a59	1.95335	0.00796872
Cyp51	-6.41556	0.000132716
Cys1	-1.98171	0.00280848
Cystm1	-2.16528	0.00416136
Cyth1	2.04589	0.00191441
Cyyr1	-1.54904	0.00355164
D1Ertd622e	2.16645	0.00182889
D230025D16Rik	-1.8128	0.00256983
D630045J12Rik	-2.77504	0.00666082
Daam1	-1.77306	0.00253242
Dab2	-1.86134	0.00244937
Dancr	2.5594	0.00246832
Dbt	1.99503	0.000686649
Dcaf4	3.4398	0.00283181
Dcbld2	-2.0541	0.00175222
Dchs1	4.18646	0.000817033
Dcp1b	2.64889	0.00558765
Dctpp1	1.5997	0.0019721
Dcun1d1	-1.5082	0.00103338
Ddc	1.91104	0.00426792
Ddhd1	-1.53953	0.00859792
Ddit4	5.79712	0.00831945
Ddr2	-1.64569	0.00116559
Ddx60	3.66558	0.00748632
Degs1	2.03142	0.00458701
Dennd2a	-1.66202	0.00240114
Dennd3	-1.93459	0.0039899
Dennd4a	-1.5708	0.00559607
Denr	1.69048	0.0034235
Depp1	-8.88257	0.00393575
Desi2	1.71196	0.000570198
Dgat1	1.9706	0.00173347
Dgke	-1.83286	0.00862377
Dgkh	-1.78412	0.00746075
Dhcr7	-2.37289	3.22899e-05
Dhrs11	1.53198	0.00205438
Dhrs7	-1.51536	0.00514373
Dhtkd1	1.7489	0.00138875
Dhx58	4.40055	0.00527553
Dio1	-10.054	0.00654873
Dixdc1	-3.12371	0.00158342
Dlst	1.8788	0.00145565
Dmxl2	1.9808	9.95698e-05
Dnaja4	-3.09449	7.59166e-05
Dnajc10	-1.59663	0.00102801
Dnase1l3	-1.89884	0.000378632
Dnmbp	-1.85832	0.00524548
Dop1b	2.51968	0.000354173
Dph5	1.84871	0.00496062
Dpt	-2.69793	0.00112406
Dpy19l1	2.00218	6.08028e-05
Dpys	-3.14326	0.006763
Dpysl2	-1.72409	0.0072853
Dqx1	1.73256	0.00552602
Dsg1c	-3.20198	0.00122929
Dsg2	-2.09888	5.74067e-05
Dsn1	3.18587	0.00211627
Dtx3l	1.69112	0.00716978
Dusp1	2.56401	0.00269626
Dusp28	1.86829	0.00587811
Dusp3	2.01646	0.00419936
Dusp8	4.90995	0.0030521
Dync1li1	1.51173	0.00603467
Dync2li1	3.41884	0.00437478
Dynll1	-2.09494	0.000107669
E2f8	-14.0762	0.0038434
E330011O21Rik	6.19731	0.00014166
Ebpl	-1.94769	0.00826173
Echdc1	-1.94632	0.00404426
Eci2	-2.15785	0.00310189
Ednrb	-1.53758	0.00141799
Eef1akmt4	2.52605	0.0020282
Eef1e1	1.97318	0.00286454
Eef2k	-2.66752	0.00262356
Eefsec	1.82725	0.00134847
Eepd1	-1.54926	0.00763679
Efemp1	-1.80574	0.000700472
Efemp2	-1.60749	0.00673228
Egln3	5.6668	7.89821e-06
Ehd3	-1.68366	0.00123836
Ehhadh	-1.93434	0.000467895
Eid1	-1.6599	0.00166015
Eif5a	1.7005	0.00375723
Elk3	-1.84336	0.000448156
Elmo2	1.63513	0.00111638
Elmod2	-1.63039	0.00222644
Elovl3	-418.215	0.00178466
Eml6	-2.63568	0.00373284
Endog	1.71384	0.00241074
Enho	-7.29008	0.000124672
Eno1	2.8042	0.00185221
Eno1b	2.95425	0.00081457
Enpp2	-5.56057	0.000320425
Enpp5	-1.71117	0.00793644
Eogt	-1.61072	0.00333773
Epas1	-1.66866	0.001435
Epb41	2.53924	0.000476351
Epb41l4b	-3.40562	0.00412439
Epha1	-1.62017	0.00268101
Epop	4.263	0.00173677
Eprs	1.54313	0.00494223
Erbb3	-2.28617	0.00828293
Erg28	-2.16889	0.000841713
Erlin1	-1.91781	0.00636534
Ero1lb	-2.41686	0.00662367
Esrra	2.71052	0.000509859
Etfrf1	1.69486	0.00154751
Ethe1	1.51729	0.00111314
Etnk2	4.90217	5.76377e-06
Etnppl	8.62173	2.27958e-06
Ets1	-1.7429	0.000170868
Etv6	1.64989	0.000966717
Evc	-1.63862	0.00503996
Exd1	1.62982	0.00354182
Exoc3l2	-1.55222	0.00269666
Exosc8	1.53511	0.00474031
Ezh2	1.50199	0.00637111
Ezr	-1.53372	0.00774026
F11	-2.42234	0.000162045
F13b	-2.24232	0.00224164
Fabp1	-21.9036	0.00319347
Fabp5	-7.41309	0.000258005
Fam114a1	-1.75583	0.0075329
Fam117b	-2.10138	0.00279287
Fam129b	-2.35353	0.00330866
Fam13b	2.09572	6.20265e-05
Fam162a	2.61098	0.000362293
Fam169b	1.55918	0.00128083
Fam171a1	-1.90129	0.000634375
Fam187b	2.18387	0.00147142
Fam198a	-2.50805	0.00346814
Fam222a	3.14114	0.0044793
Fam3c	-1.59045	0.00329547
Fam43a	-1.75063	0.00212301
Fam53b	3.66582	2.9269e-05
Fastk	1.54328	0.0062048
Fastkd1	1.66797	0.00293423
Fat4	-1.80558	0.00760249
Fbln1	-2.49525	0.00557405
Fbln2	-1.86846	0.00322179
Fbln5	-2.12605	0.000302487
Fbp1	3.18131	0.000125373
Fbxo21	-2.8965	0.00677863
Fcgr2b	-1.75781	0.00082893
Fdft1	-2.67578	0.000915767
Fdps	-4.07774	0.000748278
Fermt2	-2.04901	0.00293123
Fetub	-3.33908	0.00142844
Fga	-3.51662	0.00807874
Fgb	-2.15348	0.00443528
Fgf1	-3.04642	3.01615e-05
Fgfr4	1.56542	0.00136133
Fgg	-3.53982	0.00868713
Fh1	4.9338	4.97922e-06
Fhit	2.48003	0.00138945
Fhl1	-1.57165	0.00242248
Flnb	1.86244	0.000393941
Flt3l	3.3107	8.46965e-06
Flt4	-1.90279	0.000907219
Fmc1	2.03275	0.00189504
Fmo5	1.78895	0.0028147
Fmod	-2.50943	0.000368312
Fndc3b	-1.57723	0.000974685
Fnip2	-2.54961	0.000300058
Foxa1	-1.83678	0.00797284
Foxq1	-3.69744	3.74806e-05
Frat1	1.7978	0.000816797
Fry	1.97017	0.00803902
Fscn1	-1.838	0.00134851
Fst	14.1424	1.62534e-06
Fstl1	-1.75183	0.000683488
Ftcd	2.5744	8.22116e-05
Ftl1	1.90455	0.00798008
Fuca2	-1.53899	0.00379457
Fuom	2.53809	0.000556456
Fut8	-1.89007	0.000454969
Fyb2	2.67909	0.000388889
Fyn	-1.63621	0.000887014
Fzd8	-2.74392	6.63391e-05
G6pc3	1.69602	0.00506075
Gabbr2	2.27609	0.00634957
Gadd45g	4.71454	0.00332109
Gale	-4.08388	0.00101251
Galnt10	-1.57756	0.00547819
Galnt4	-1.75516	0.00313144
Gapdh	2.26979	0.000913441
Gas2	2.86119	0.000742593
Gatm	-2.46729	5.07202e-05
Gba2	-2.07813	0.00100503
Gbf1	-1.52324	0.00708573
Gbp10	-1.75687	0.00122015
Gbp11	-2.34976	0.00142645
Gbp2b	-3.58069	0.00702195
Gck	-2.06034	0.00570846
Gcn1l1	-1.74361	0.00165402
Gcnt4	-2.14011	0.00097957
Ggcx	-1.7608	0.00565619
Ggt6	2.32188	0.000173574
Ghitm	1.99982	0.00527016
Gin1	1.53914	0.00799855
Gins1	2.12633	0.00212154
Gjc3	3.27997	0.000639269
Gldc	2.06326	0.00146488
Glrx	1.88466	0.00134324
Gls2	4.18154	5.03236e-05
Glul	-11.3512	0.00351106
Glyat	-2.48673	0.00622696
Gm10030	3.56734	0.00201256
Gm10033	-1.77833	0.000543565
Gm10039	3.01538	0.00122559
Gm10073	7.94676	2.97367e-05
Gm10221	1.6872	0.0025361
Gm10275	1.59423	0.00427266
Gm10658	1.9099	0.00412571
Gm11437	3.36102	0.000805761
Gm11695	14.4647	0.00397188
Gm11843	17.6828	0.00284941
Gm12250	15.6986	0.00256221
Gm12338	1.82062	0.00396806
Gm12840	29.2287	0.00297176
Gm13502	-4.38547	0.00168836
Gm13775	-10.7573	0.000394334
Gm14097	5.2444	1.01538e-05
Gm14418	3.2351	0.00374788
Gm14421	2.20469	0.00348409
Gm15375	8.07301	0.000979098
Gm15446	-1.72757	0.00841591
Gm15459	28.8646	4.64927e-07
Gm15611	-52.0639	0.00244546
Gm15889	-4.06896	0.00107118
Gm15920	2.01059	0.000473294
Gm16062	4.3707	0.000335893
Gm16157	2.41232	0.0012348
Gm16439	19.0685	0.000209159
Gm16573	3.11931	3.03738e-05
Gm17491	1.86806	0.00309194
Gm17753	-1.53505	0.0050776
Gm1821	2.60218	0.000667276
Gm18860	72.6046	4.40707e-05
Gm19619	7.62727	0.00147075
Gm20186	4.30049	0.00244246
Gm20425	-2.12031	0.00513497
Gm2446	2.35126	0.00186756
Gm26608	3.08641	0.00162603
Gm26684	-5.24267	0.000295076
Gm26967	-3.1188	0.000994604
Gm2788	-22.7557	0.00572195
Gm28040	13.5359	0.00019914
Gm28438	1.81368	0.00508866
Gm3055	-54.8451	8.01157e-05
Gm32540	4.05625	0.00100901
Gm32687	-180.253	7.21471e-07
Gm33543	5.59823	0.0049088
Gm34667	-12.4437	0.00364832
Gm34777	4.50253	0.00161875
Gm35570	1.98615	0.00854473
Gm35986	3.51708	0.00177853
Gm36172	5.8932	0.000185179
Gm37305	2.41595	0.0024515
Gm3776	37.3046	0.00147382
Gm379	8.11097	1.98526e-05
Gm42047	3.247	0.00590827
Gm43314	5.53041	0.000146249
Gm4366	12.0844	6.93382e-07
Gm43672	-1.75195	0.00557944
Gm4459	1.88377	0.00342736
Gm44787	5.39962	0.00120074
Gm45716	-1.5751	0.00843616
Gm46516	4.198	0.000780331
Gm4737	1.95381	0.000900465
Gm47391	243.629	3.05215e-06
Gm47761	3.93415	0.000175999
Gm49339	3.44285	0.00272201
Gm49342	-1.58142	0.0012805
Gm4952	-10.4738	0.00407588
Gm5424	3.39268	9.35607e-05
Gm5537	1.76693	0.000519199
Gm5626	3.3279	0.00430862
Gm6135	3.28191	0.00697188
Gm6548	2.55949	0.00809382
Gm7332	2.93431	0.00399231
Gm7336	1.77921	0.000426108
Gm7666	2.28159	0.000305012
Gm8189	12.3138	0.000269322
Gm826	4.34597	0.000315065
Gm8355	3.79157	0.0014405
Gm8798	-12.7379	0.001688
Gm8883	-3.02499	0.000740198
Gm9008	124.039	5.4773e-05
Gm9797	2.21927	0.00136962
Gm9855	102.717	5.22656e-05
Gmds	-2.30628	0.00192132
Gmfg	1.83237	0.00402675
Gmppb	-2.27603	0.000168073
Gnat1	6.02847	0.000108554
Gng11	-1.5767	0.00277485
Gnl3	1.82258	0.00767166
Gnmt	3.32362	7.56004e-05
Gnpnat1	1.78845	0.00417578
Golt1a	2.48891	0.000240781
Got1	9.09188	0.000465505
Gpam	-2.1119	0.00250604
Gpat4	2.9873	2.27738e-05
Gpatch4	3.15447	0.0015712
Gpc4	-1.50944	0.00253062
Gpi1	2.352	0.000347505
Gpld1	-1.51797	0.00697269
Gpr108	-1.90206	0.000155599
Gpr146	-2.82513	0.000398842
Gpr155	-2.20822	0.00746864
Gpr157	-2.28432	0.00158101
Gpr182	-1.68328	0.00163675
Gprc5b	7.24652	1.20306e-05
Gpt	1.71351	0.00651681
Gpt2	3.12927	0.000107662
Gpx1	-1.71131	0.00638641
Gpx4-ps2	1.69728	0.00213114
Gramd1c	1.90732	0.000152204
Gramd3	-1.94988	0.00381076
Grem2	-3.75353	0.00103494
Grhpr	-2.06079	0.00497891
Grpel2	-1.73259	0.00212687
Gse1	-2.02038	0.00135169
Gsn	-3.03574	0.000780174
Gsta1	17.2456	0.00304336
Gstk1	3.07769	2.64848e-05
Gstm2	3.5979	0.00272395
Gstm7	1.57464	0.00428381
Gsto1	1.52405	0.00464497
Gstt1	-1.6967	0.0041666
Gstt2	-1.50195	0.00458855
Gtdc1	7.59807	1.02576e-06
Gtf2e1	4.12203	1.31501e-06
Gucd1	-1.65134	0.000412423
Gucy2c	101.524	4.36432e-06
Gusb	1.85891	0.000325006
H2-Aa	-3.22685	0.00341656
H2-Ab1	-3.13682	0.00415371
H2-Eb1	-2.93698	0.00494509
Hal	1.86518	0.00491876
Hand2os1	-1.93803	0.00630555
Hapln1	13.2674	0.00117558
Hcar2	11.2542	5.24144e-05
Hdac7	-1.50468	0.00306107
Hdhd3	-1.9733	0.00339123
Heatr5a	-2.0188	0.00074336
Helz2	1.84259	0.0062555
Heph	-1.97158	0.00811078
Herc2	-1.58546	0.00838712
Herpud1	-2.45075	0.000114694
Hexb	-1.89643	0.000275799
Heyl	-1.82618	0.00343597
Hfe	1.58613	0.00049639
Hgd	3.53961	4.91963e-05
Hgf	-1.55062	0.00661475
Hhipl2	7.50347	0.00028065
Hip1r	4.71277	8.45662e-05
Hlcs	-1.74915	0.00586017
Hlf	-1.66449	0.00135017
Hlx	-1.77306	0.00872822
Hmgcl	-2.11344	0.00203731
Hmgcr	-2.00681	0.00135158
Hmgcs1	-4.39395	0.000159283
Hmox1	2.13564	0.00103181
Hnf4aos	-2.76301	0.00837956
Hook1	-1.67684	0.00318869
Hpd	2.45062	0.000516495
Hpgd	-3.78686	0.000594831
Hpx	2.40987	0.0081846
Hs3st6	-2.5626	0.0046721
Hsd11b1	-2.98532	0.00369276
Hsd17b11	-2.53383	0.00103447
Hsd17b2	-4.66377	0.000933358
Hsd17b6	-14.8885	0.00653911
Hsd17b7	-1.79501	0.000647717
Hspa13	-2.37814	1.75005e-05
Hspa1b	-2.87599	0.0003825
Hspa9	2.43658	0.00234118
Hspb6	-2.43348	0.000398911
Hspb8	2.18335	0.00369015
Hspd1	1.51839	0.00766662
Hspe1	1.919	0.00217967
Hspg2	-1.64841	0.00230554
Hsph1	-1.61643	0.00786399
Htatip2	3.14297	0.00198759
Htra1	24.2165	5.52457e-05
Hyal1	-1.57938	0.00563393
Hyou1	-2.31949	0.000156455
Iah1	1.62594	0.000642411
Ibtk	-1.72173	0.000670914
Idh2	2.1636	0.00515512
Idi1	-3.21777	0.000122838
Ids	-2.52217	0.000255642
Ifi213	3.2116	0.00494859
Ifi27	3.69537	0.000253333
Ifi44	22.0471	0.0045686
Ifit1	11.9028	0.00403794
Ift57	9.41229	5.61995e-05
Igf2bp2	2.18518	0.00109851
Igfals	-2.70061	0.0019857
Igfbp2	-2.14493	0.00249037
Igfbp7	-1.89872	0.00225028
Ighm	-3.6285	0.000393893
Ikbke	-1.55225	0.000707101
Ikbkg	1.69014	0.00177197
Il17rb	2.51816	0.0034308
Il1b	-2.55377	0.00101041
Il1rn	2.96554	0.00327154
Il33	8.07478	8.49692e-05
Il6st	-1.63441	0.000689983
Ildr2	-3.00545	0.00724908
Impa2	1.72347	0.00454734
Inhbc	-2.69181	0.00858257
Insc	-5.90363	3.07864e-06
Insig2	2.07192	0.000288889
Intu	-2.06756	0.000589243
Ipmk	-1.52828	0.00120756
Iqcg	1.8442	0.00676747
Ireb2	-1.54962	0.00650582
Irf5	-2.86967	0.00301883
Irf6	-2.75785	0.000552015
Irf7	7.42809	0.00505562
Irf9	1.69638	0.00656783
Irs2	2.15016	0.00364867
Isg15	9.47612	0.00811879
Islr	-2.26747	0.000522997
Isy1	1.53643	0.00144029
Itga8	-2.49471	0.000816696
Itgb1bp1	1.71911	0.00199925
Itgb3bp	1.84603	0.00204992
Itih2	2.7442	0.00160174
Itpkb	-1.62897	0.000865948
Jam2	-1.75789	0.00198337
Jazf1	19.4314	5.01467e-06
Jcad	-1.64704	0.000695473
Kalrn	-1.58166	0.00148443
Kank1	-1.81968	0.00203893
Kantr	-4.5259	0.00381769
Katnal1	-1.656	0.00247726
Kbtbd12	3.62873	0.00454717
Kcnb1	-1.74755	0.00489752
Kctd12	-1.55748	0.00585472
Kdelc2	-1.86284	0.000817038
Kdr	-1.6946	0.000619369
Kif21a	2.08701	0.000523114
Klf2	-2.13357	0.00342172
Klf7	-1.82469	0.000448257
Klhdc7a	-4.84835	0.00714998
Klhl2	-1.9979	0.00226685
Klhl3	1.89196	0.0043457
Klhl5	-1.75343	0.00186752
Kmt5a	1.60679	0.000226402
Kng1	-1.97211	0.000901502
Knop1	1.60399	0.000844262
Kyat1	-1.7044	0.0086253
Kynu	2.18457	0.00354941
L3mbtl3	-1.66235	0.00756923
Lama1	-1.55709	0.00657054
Lama2	-2.00959	0.00131318
Lamb3	2.37311	0.00167438
Lamtor3	1.58355	0.00492066
Lancl1	1.60938	0.000982342
Lap3	1.94412	0.000654049
Lbh	-1.85327	0.000960647
Ldb2	-1.8994	0.0015269
Lect2	-2.48081	0.00627012
Lepr	30.0613	0.00261941
Lhfpl2	-1.85327	0.000701831
Lhpp	4.61754	3.75655e-05
Lig1	1.72812	0.00454278
Lilr4b	3.35697	0.00408662
Limd2	-2.73616	0.000312689
Lin7a	-1.81705	0.00263986
Lipc	-3.76758	0.0052616
Lipe	-1.70818	0.000972133
Litaf	1.88544	0.00036906
Llph-ps2	1.83603	0.00250934
Lmo2	1.97591	0.00404111
Lmo4	3.16478	0.000416884
Lmo7	1.50113	0.00818085
Lncbate1	5.43067	0.00305601
Lnx2	1.61975	0.00515637
Loxl1	-6.82936	0.000408147
Loxl4	2.83172	0.00569715
Lpcat3	-1.60876	0.00800363
Lrg1	-2.45586	0.00295603
Lrp3	-1.92645	0.0051721
Lrp4	-1.73368	0.00394616
Lrrc58	3.82092	0.000105949
Lrrc8b	-2.41128	0.0039474
Lss	-1.66661	0.00326876
Ltbp4	-3.10948	0.0019039
Lum	-1.836	0.00122956
Ly6d	40.314	0.000370892
Lyrm1	1.73974	0.00748023
Mad2l2	-1.66346	0.00768618
Maf	-1.73174	0.00423952
Maged2	1.64809	0.00164754
Manf	-1.61706	0.00195722
Map2k1	1.58425	0.00140281
Map2k6	-3.54785	0.000277449
Map4	-1.52409	0.000772461
Mapkapk2	2.2693	0.000193662
Marveld1	-1.75118	0.0029417
Marveld3	11.5321	0.000641566
Mat1a	6.60674	0.00474736
Mb21d2	-1.58216	0.000771847
Mbl1	-2.15939	0.00769764
Mcm2	2.18079	0.000626722
Mcm6	2.53204	0.00460793
Mcrip2	2.57534	0.000236544
Mdh1	2.35497	0.0009234
Mdh2	2.84794	0.00174458
Med12l	-5.78512	0.00456906
Med28	2.03787	0.00323146
Mef2d	1.56257	0.00453413
Met	-1.95806	0.00278116
Mettl15	1.76101	0.00490016
Mfhas1	-2.43319	0.000337031
Mfsd1	-1.63251	0.00403305
Mfsd3	-1.83499	0.000628874
Mfsd4b1	-1.71262	0.000887601
Mfsd9	-1.88264	0.00113853
Mia3	-1.56831	0.00126625
Micu2	1.58176	0.00108776
Mid1	2.36029	0.000425617
Mid1ip1	-1.7238	0.0026383
Miip	1.66324	0.000471034
Minos1	1.61061	0.00117678
Mir17hg	3.13187	0.000210781
Mitd1	1.85295	0.00831001
Mkrn2os	1.52592	0.00155365
Mlh3	-1.62666	0.00341113
Mmab	-2.57727	0.00389935
Mmd	-2.34952	0.00685921
Mmd2	30.5875	6.79135e-06
Mmp15	-3.01665	0.00768084
Mmp2	-2.33393	0.00112718
Mmrn2	-1.68081	0.00219581
Mn1	-1.99724	0.000309867
Mocs2	1.5447	0.00265086
Morc3	1.73011	0.0079646
Mpdz	-1.58381	0.00370978
Mpeg1	4.24315	0.00149798
Mpp1	-1.51471	0.00248136
Mpv17l2	2.25046	0.00107249
Mpzl1	2.2653	0.00327673
Mrap	2.06908	0.000194386
Mras	-2.25451	0.00446426
Mrc1	-1.91386	0.00204475
Mrpl13	1.70142	0.00239967
Mrpl15	1.58199	0.000308081
Mrpl20	1.53304	0.00217452
Mrpl30	1.58021	0.00160963
Mrpl34	1.62546	0.00785146
Mrpl42	1.83474	0.000818083
Mrpl51	1.531	0.0016354
Mrpl54	1.76062	0.000662151
Mrps33	1.71767	0.000561442
Mrps6	1.63507	0.00498328
Msi2	2.02697	6.22343e-05
Msmo1	-4.82025	0.00015461
mt-Atp8	1.62886	0.00304653
mt-Nd3	1.54711	0.00805444
mt-Nd6	2.14001	0.00175605
Mt1	17.342	0.00191584
Mt2	34.039	0.00150951
Mtg1	1.55705	0.000997775
Mthfd1l	24.7624	0.000178643
Mtmr10	-1.53293	0.000444271
Mtus1	-1.61929	0.00690717
Mtx2	1.84714	0.00249426
Mug1	-5.36679	0.00540018
Mug2	-9.63443	0.00324928
Mup1	-108.882	0.00103196
Mup10	-3.34646	0.003626
Mup11	-25.0327	0.00672643
Mup13	-727.485	0.000206449
Mup16	-24.5151	0.00568951
Mup17	-154.755	0.00675752
Mup21	-139.163	0.00341223
Mup22	-3.50215	0.00656053
Mup9	-31.4869	0.00746157
Mvd	-4.29463	6.8515e-05
Mvk	-2.20099	0.000361214
Mx1	20.4001	0.00820282
Mx2	6.26779	0.00651729
Mxra8	-1.52886	0.00521763
Myadm	-2.04953	0.000236293
Mybl1	6.40472	0.000619705
Myc	9.52898	0.0006981
Myct1	-1.94678	0.00212153
Myh10	1.78806	0.000869252
Myl9	-1.90103	0.00205402
Myo10	-1.93844	0.000633463
Myo7b	270.944	3.70338e-05
Nadsyn1	1.9575	0.000558403
Nags	1.69263	0.000558576
Naip2	1.93639	0.00691113
Nbas	-1.6227	0.00104921
Nbeal2	-1.55325	0.00402035
Nceh1	-1.56241	0.00104464
Ndrg1	-3.92204	0.00848433
Ndufa12	1.89162	0.000850283
Ndufa2	1.50751	0.00190593
Ndufa5	1.85206	0.00146722
Ndufa6	1.50481	0.00352435
Ndufab1	1.60435	0.00333901
Ndufaf6	2.13618	0.00182581
Ndufaf8	1.53508	0.00381726
Ndufb10	1.54066	0.00278002
Ndufb2	1.53206	0.00205878
Ndufb4	1.74885	0.00565612
Ndufb4c	1.78599	0.00671019
Ndufb5	1.52427	0.00202063
Ndufb8	1.6492	0.00203285
Ndufc1	1.61204	0.00297216
Ndufc2	1.8249	0.00202753
Ndufs2	1.69135	0.00395457
Ndufs4	1.5902	0.00390949
Ndufv2	1.75218	0.00227732
Nedd9	2.0002	0.00696292
Nes	-2.02683	0.00178815
Neu3	6.22026	0.00579505
Nfatc1	-1.61518	0.00105108
Nfil3	1.96998	0.00179208
Nfkbib	1.97546	0.000486398
Nfyb	-2.65006	3.97924e-05
Nifk	1.60914	0.00716276
Nim1k	-2.98725	0.00826867
Nipsnap2	2.55296	0.00306409
Nipsnap3b	-1.52935	0.00787617
Nkd1	-1.60536	0.00465936
Nle1	2.93753	0.00409241
Nlrp12	-6.15498	0.00360679
Nme3	-1.81153	0.00717013
Nme7	-1.6483	0.0062363
Nmral1	-1.61712	0.00813063
Nmrk1	-1.68317	0.00680689
Nnmt	25.5445	3.25974e-06
Nob1	1.91584	0.00440261
Noct	3.01395	0.00308771
Nol3	5.18246	0.00138471
Notum	-1.99705	0.00195178
Npc1	-1.87158	0.00262716
Nphp3	-1.83224	0.00243698
Npnt	2.57542	0.0019276
Npr1	-1.70911	0.00271194
Npr2	-2.95524	2.74847e-05
Nr0b2	-1.74626	0.00038632
Nr1h4	-1.80211	0.00383713
Nr1h5	-1.88155	0.00424575
Nr1i2	1.63052	0.00163611
Nr1i3	-2.52903	0.0011733
Nr2f2	-1.59211	0.00131679
Nr3c2	-2.15986	0.000195203
Nr4a1	6.40942	5.64054e-06
Nr4a2	16.7911	0.000189561
Nrbp2	1.53793	0.0070171
Nrg4	9.3531	0.000122547
Nrn1	-2.04717	0.00639374
Nrp1	-7.50112	0.000110781
Nrp2	-2.76286	5.25586e-05
Nrxn1	-1.50228	0.00681201
Nsd3	-1.57293	0.00502908
Nsdhl	-4.21303	0.0024937
Nsun3	1.66433	0.000787211
Nt5dc3	1.76914	0.00202175
Ntn4	-1.68916	0.00228426
Ntrk2	21.6054	0.000199958
Nudt13	1.56292	0.00679945
Nudt19	2.34817	0.00242131
Nudt22	1.52297	0.0067652
Nudt6	1.75844	0.00753899
Nxpe2	-13.8444	0.00148151
Oas1b	4.84697	0.00567445
Oasl1	11.1092	0.00772921
Oat	8.15094	1.00339e-06
Ocln	-1.53694	0.00141867
Ogdh	2.36261	0.0067604
Ogn	-2.47853	0.00212328
Oit3	-1.72093	0.00684885
Olfr1033	-2.73778	0.000654733
Olfr1034	-3.10393	0.00300021
Osbpl11	1.55514	0.00171327
Osbpl5	-1.75402	0.00487449
Osgin1	-3.28235	0.00287343
P2ry2	-1.8575	0.00207673
Pah	4.34068	0.00100258
Paics	1.55494	0.00650408
Pak4	1.50008	0.00558637
Pald1	-1.751	0.00201219
Papln	-2.47183	0.000518385
Papss1	-2.36705	0.00150256
Parp10	2.20706	0.00675136
Paxx	-2.13553	0.0025414
Pcbd2	1.5412	0.00376988
Pcca	1.73558	0.00215841
Pcdh12	-1.55624	0.00208119
Pcgf2	1.76501	0.00518765
Pck1	1.93699	0.00721306
Pck2	2.80531	0.00459069
Pcna	1.66548	0.00277822
Pcnx	-1.69487	0.00759048
Pcp4l1	-18.2767	2.51842e-05
Pcsk5	1.97211	0.00543267
Pcsk6	-2.0164	0.000447792
Pctp	-1.55368	0.00323383
Pde10a	40.0325	0.000113169
Pde2a	-1.75907	0.00112753
Pde3a	-1.60439	0.00822923
Pde4d	6.87204	0.000155967
Pde7b	4.35186	0.000217044
Pdik1l	-1.52047	0.00425597
Pdilt	-3.23817	0.00110985
Pdk1	-2.47669	0.00866638
Pdk2	1.5152	0.000835023
Pdss1	2.95659	0.00111322
Pdzk1	-2.6087	0.00116603
Pdzrn3	-3.10133	0.000126624
Pea15a	-1.69877	0.00199496
Pecam1	-1.69866	0.000756933
Per1	3.24345	0.00425666
Pex1	-1.51914	0.0037041
Pex11a	-2.47923	0.0054842
Pex6	-2.18138	0.000907472
Pfas	1.5726	0.00108274
Pfkfb2	1.77988	0.00207668
Pfkfb3	-2.61466	0.00109866
Pfn2	-2.97929	0.00321351
Pgam1	1.93088	0.000462267
Pgap2	2.54009	6.7026e-06
Pgk1	1.90142	0.00136457
Pglyrp2	2.18688	0.000307412
Pgm3	1.91952	0.00741264
Phb	1.67025	0.000657288
Phlda1	-1.84339	0.00370224
Phldb2	-1.7724	0.00511434
Phlpp2	-1.7216	0.00143083
Pias3	-1.53514	0.00278145
Pid1	-1.83197	0.000577102
Pigr	-2.94403	0.000864862
Pigv	2.54458	0.000471368
Pigx	1.85091	0.00126905
Pik3ap1	1.89148	0.00710733
Pik3c2a	1.73076	0.00362256
Pik3c2g	2.17673	0.000320903
Pik3r3	-2.56865	0.00165886
Pip5k1c	-1.57649	0.00500622
Pkdcc	-1.91121	0.0011331
Pkp3	-2.90146	0.00174865
Plbd2	-1.5773	0.00218304
Plcg1	-1.88865	0.00665508
Plcxd2	-3.47273	0.00661588
Plec	1.68138	0.00524299
Plekhg1	-1.84599	0.000639077
Plekhg6	-1.79347	0.00432649
Plg	-1.51471	0.00741233
Plgrkt	1.60592	0.0048901
Plin5	2.09008	0.000937589
Plk3	3.98899	0.00120058
Plk4	1.85974	0.0039231
Pllp	-3.1795	0.000194814
Plpp3	-2.67153	0.00146625
Plpp5	-1.8122	0.0016845
Pltp	-2.96977	0.00261905
Plxnb2	-1.73041	0.00780437
Plxnc1	-2.15284	0.000228338
Plxnd1	-2.0503	0.000183129
Pmepa1	-2.06406	0.00188993
Pmf1	1.58808	0.00296319
Pmvk	-2.12739	0.00162897
Poc1a	2.37877	0.000319933
Pold2	-2.88526	0.00048291
Polr1d	1.57207	0.00141018
Polr3g	-2.17744	0.00209695
Postn	-1.70997	0.000411157
Ppa1	1.8281	0.00548067
Ppara	-2.81641	0.00517802
Ppargc1a	7.7463	0.00218573
Ppat	2.83451	0.00631412
Ppdpf	-2.02563	0.00872446
Ppif	2.14457	0.00245289
Ppip5k1	-1.78802	0.00251982
Ppp1r16b	-1.57242	0.00754507
Ppp1r37	-1.61923	0.00503569
Ppp1r3b	-1.98697	0.00146427
Ppp2r1b	-1.72109	0.00240562
Ppp2r3d	1.73797	0.00170413
Pqlc2	-1.64723	0.0026645
Prdx3	1.65619	0.00294157
Preb	-1.50508	0.00289186
Prelid2	38.497	0.000286318
Prelp	-1.90949	0.00552826
Prepl	-1.56145	0.00066442
Prg4	-1.69106	0.00158468
Prkn	2.25293	0.00624177
Prkx	-1.68272	0.00440247
Prnp	-1.54728	0.00171271
Prob1	1.9202	0.00226812
Prok1	-124.426	0.000230606
Prom1	23.4263	0.000147746
Proser2	1.84251	0.000728505
Prrc2b	-1.64184	0.00147421
Prss23	-1.687	0.00185096
Prss8	-1.96209	0.00253235
Psmd9	1.73932	0.00106801
Psmg4	1.95197	0.00377224
Pstpip2	-1.74413	0.0051767
Ptgfrn	-1.70673	0.0029419
Ptma	1.52174	0.00832321
Ptp4a3	-1.94181	0.0058736
Ptpn21	1.65253	0.00541979
Ptprb	-1.64786	0.000217715
Pttg1	-6.73394	1.72534e-06
Pum3	1.57027	0.00789964
Pus1	1.58478	0.00204082
Pus3	1.6048	0.00330091
Pus7l	2.32404	0.00523722
Pxdc1	-2.19499	0.000212573
Pxdn	-1.5502	0.00296497
Pxmp2	1.51794	0.00205097
Pzp	-2.20956	0.00516022
Qdpr	1.66259	0.005274
Qpct	-2.53317	0.000105573
Qprt	1.50674	0.00263909
R3hcc1	1.72913	0.00282826
Rab11fip4	-1.5818	0.000864154
Rab3il1	-1.8807	0.00333443
Rab43	-2.641	0.0080851
Rab5if	1.61383	0.000857679
Rabl3	1.62551	0.000826562
Ralgps2	-2.59442	0.00269518
Ramp2	-2.01249	0.000733399
Rangap1	-1.57675	0.00222885
Rangrf	2.60245	0.00150179
Raph1	1.88362	0.00679255
Rarg	-1.65362	0.00260232
Rarres1	-17.6806	0.00465044
Rasa3	-1.75664	0.000786836
Rasgef1b	4.91095	0.00086908
Rasgrp3	-1.91643	0.00201395
Rassf1	1.70655	0.00427106
Rassf8	-1.99448	0.00375753
Rbbp4	-1.8907	0.00155255
Rbbp8	2.13213	0.00214846
Rbks	1.54814	0.00459815
Rbm34	1.59932	0.00498543
Rbm4b	1.77176	0.00178983
Rbp1	-2.26283	0.00708019
Rbpms2	-1.68917	0.000135575
Rd3	-5.26246	0.00508381
Rdh11	-2.27224	0.00510527
Rdm1	-1.53787	0.00454329
Reck	-2.05365	0.00619835
Reln	-2.78964	0.00106237
Ren1	1175.22	2.53347e-05
Rflnb	-2.71679	0.00301173
Rgl1	-1.53067	0.0016792
Rhbdd2	1.85253	0.00376864
Rhbdf2	2.77261	0.00220028
Rhobtb3	-1.89428	0.000801851
Riok1	1.60185	0.00567821
Rmnd1	1.67944	0.000554717
Rnase4	2.48124	0.00616619
Rnd1	1.69107	0.000424565
Rnd2	2.34207	0.00208992
Rnf144a	1.83641	0.00694817
Rnf144b	-3.03966	0.00251193
Rnf152	-2.96364	0.0016033
Rnf181	-1.56146	0.00337741
Rnf186	-2.33247	0.000915824
Rnf24	-1.68375	0.00352742
Rnf26	-1.8926	0.000538625
Rnf43	-1.83352	0.00133756
Robo1	2.65121	0.00204576
Robo2	-1.85401	0.00263082
Rpl12	1.70256	0.00158431
Rpl13a	1.89191	0.00103935
Rpl32	1.53891	0.00239088
Rpl36	1.77523	0.00178036
Rps6ka2	-2.51224	0.0017972
Rpusd3	-1.75439	0.000571201
Rrm1	2.29772	0.000117655
Rrp15	1.70268	0.00601824
Rsad1	1.51108	0.00850034
Rsad2	24.1407	0.00210512
Rtkn	-1.63347	0.00383564
Rtn4	-1.8089	0.00590798
Rtp4	4.00866	0.00578232
Rubie	69.9895	7.76674e-06
Rwdd2b	1.72743	0.00215196
S100a1	1.82145	0.000649083
Saa4	-11.6769	0.00480237
Samm50	2.26879	0.00253042
Sash1	-1.79827	0.00202212
Sat1	2.38981	0.00787905
Sc5d	-5.41593	0.0017417
Scap	-1.63097	0.00303771
Sccpdh	-2.02322	0.00501407
Scd2	-1.63104	0.00109506
Scfd1	-1.53835	0.000517702
Sdc1	3.95631	0.000148652
Sdhb	1.80723	0.000996344
Sdhd	1.84599	0.00341678
Sdr42e1	-1.62861	0.000874652
Sds	5.61049	0.00200413
Sdsl	5.28622	0.00102118
Sec11a	-1.51524	0.00233852
Sec23b	-1.79268	0.000385771
Sec24d	-1.74484	0.000477405
Sel1l3	-2.27378	0.00831125
Selenbp1	1.72365	0.00169689
2022-09-11	5.30082	1.24745e-05
Serhl	1.73848	0.000184293
Serpina11	-4.92175	0.00242321
Serpina3k	-1.602	0.00511238
Serpina4-ps1	-783.271	0.000152056
Serpina7	-2.86024	0.000935918
Serpinb6b	-2.64165	0.0059823
Serpine2	-5.09296	0.000736323
Serpinh1	-1.91088	0.000701492
Sesn1	-2.39092	0.000906227
Setd4	2.02479	0.00157247
Sfxn2	2.31572	0.00192791
Sgk1	8.00124	7.64738e-05
Sgms1	1.69979	0.00317689
Sgpp1	1.55314	0.000746258
Sgsh	-1.62918	0.0030698
Sgsm1	-2.59631	0.00112303
Sh3bgrl	-1.54623	0.0085982
Sh3bgrl2	-2.11255	0.00254188
Sh3bp2	-1.6599	0.0031645
Sh3rf1	-1.51634	0.00695279
Shb	1.82323	0.00113192
Shmt1	1.99908	0.00328894
Shroom2	-1.84882	0.00229637
Sik1	5.00113	0.00156102
Sirt5	2.81608	2.25657e-05
Slc10a1	-1.72166	0.00800225
Slc12a6	-1.51003	0.00565983
Slc12a7	-1.78078	0.00536491
Slc13a2	3.39655	0.00215551
Slc13a3	-3.34535	0.000347792
Slc15a4	1.72231	0.00717383
Slc16a10	1.70791	0.00747922
Slc16a11	-2.93339	0.000446921
Slc16a12	-2.66683	0.000554777
Slc16a6	2.20456	0.00206685
Slc17a2	-2.40334	0.00105927
Slc17a3	-2.46176	0.00835339
Slc17a4	-1.75342	0.0055999
Slc17a9	-2.03159	0.00232784
Slc18a1	1.63917	0.00369257
Slc19a1	1.89196	0.00683307
Slc22a1	-2.44707	0.000831183
Slc22a23	-2.3162	1.63558e-05
Slc22a29	7.45863	0.00203989
Slc22a3	9.59973	3.98532e-05
Slc25a11	1.56324	0.0014249
Slc25a12	2.16979	0.000826579
Slc25a15	3.09971	0.000111815
Slc25a22	2.7454	0.00556998
Slc25a26	1.69455	0.000874922
Slc25a28	1.71931	0.00207166
Slc25a3	1.8597	0.00232974
Slc25a33	-2.61518	0.000922002
Slc25a35	-4.17843	0.00204799
Slc25a37	-2.04464	0.000151425
Slc25a39	1.56421	0.00690769
Slc25a48	2.33192	0.000306629
Slc25a51	2.20183	0.000640797
Slc26a11	-2.25736	0.00161301
Slc26a2	-1.94877	0.000507983
Slc2a1	2.75859	0.001742
Slc2a2	-2.30155	0.000390549
Slc2a4	46.2351	0.000108475
Slc2a8	-1.63752	0.0005301
Slc30a7	-1.58652	0.00472864
Slc31a1	-1.85611	0.00524431
Slc33a1	-1.81559	0.0011973
Slc34a2	3.45681	0.00659831
Slc35a3	-1.61257	0.0030954
Slc35b1	-2.07375	4.41797e-05
Slc35b4	-1.97959	0.000568841
Slc35g1	2.14674	0.00027893
Slc36a1	-1.679	0.00552797
Slc38a2	1.95129	0.00128231
Slc38a4	1.67975	0.004532
Slc39a4	-2.03827	0.00114284
Slc39a5	5.93203	0.000627047
Slc43a2	-1.74688	0.00608293
Slc5a6	6.06191	0.000345708
Slc7a2	4.42589	3.61502e-05
Slco1b2	-5.50177	0.00676565
Slfn9	5.61122	0.00150129
Smad9	-4.98573	0.000872134
Smim8	1.80134	0.00114788
Smoc2	-1.94628	0.0022079
Snap47	-1.5829	0.00619816
Snhg1	1.62786	0.00539348
Snhg15	3.46385	0.0046727
Snhg17	1.50306	0.00322107
Snhg3	1.86884	0.00788412
Snhg6	1.7569	0.0044647
Snrpa1	1.74597	0.000891623
Sntg2	-6.2289	0.00470381
Snx29	-2.08671	0.00538596
Soat2	-1.50872	0.00866731
Socs2	-3.51002	0.000333307
Sorbs3	1.79337	0.00318613
Sort1	-5.73175	0.000737994
Sox12	-2.6543	0.00740649
Sparcl1	-2.50125	0.000158396
Spata13	-1.52216	0.000941819
Spata22	-1.94155	0.00394513
Spc24	2.36896	0.000348571
Specc1l	-1.51097	0.000804149
Spin1	1.66637	0.00147549
Spink5	4.36427	0.00038482
Spp2	-2.73415	0.000581871
Spr	1.50945	0.00299616
Spry4	-2.67611	0.00322135
Sptssa	2.07106	0.00112159
Sqle	-3.47582	0.000149326
Src	1.60802	0.00392737
Srd5a3	-1.67265	0.00198937
Srebf2	-1.51407	0.00287418
Srgap3	-3.87867	0.00760967
Srms	-13.3166	0.000927327
Srp54a	1.5129	0.00603555
Srp54b	2.34803	0.000140677
Srrm4	1.9171	0.00612477
Ssh2	-2.1377	0.0048256
Ssr1	-1.63233	0.000671503
St3gal1	1.55136	0.00318058
St3gal2	-1.73169	0.0043157
St5	2.12447	0.000112448
St6galnac3	-2.77142	0.00472953
Stab1	-1.77097	0.00306637
Stab2	-1.92996	0.00315066
Stat5a	-1.53294	0.00599927
Stau2	1.76117	0.00120408
Stk11	-4.34331	7.44761e-05
Stk38l	-2.01648	0.000872718
Stn1	-2.85726	0.000591234
Sucla2	1.50255	0.0029511
Sucnr1	-5.1144	0.00147124
Sulf2	1.86742	0.000265862
Sult1a1	6.12281	0.00679348
Supt5	1.93331	0.000479789
Surf2	1.70773	0.00170036
Suv39h1	1.50649	0.00494037
Syt1	-3.56794	0.00531544
Syt12	9.73884	0.000952128
Sytl1	2.01214	0.000422425
Tab1	1.50332	0.00734225
Tacc1	-2.32699	0.00160868
Tamm41	2.40821	0.001091
Tat	3.4957	0.000149462
Tbc1d16	-1.77118	0.00164115
Tbc1d24	2.07945	0.00617703
Tbc1d4	-2.12662	0.00461372
Tbc1d9b	-1.73966	0.00096258
Tbca	1.50997	0.00293874
Tbrg4	1.85161	0.00100107
Tcea3	1.91463	0.000200909
Tcf21	-1.82634	0.00301573
Tcp11l1	-1.58155	0.00519754
Tdg	-2.59944	5.94605e-05
Tdg-ps	109.167	3.16648e-05
Tdo2	1.83525	0.00870953
Tdrkh	-2.40838	0.00686572
Tek	-1.80672	0.000221702
Tenm3	-2.90659	0.00260563
Tent5c	-1.99987	0.000732139
Tfpi	-1.82243	0.000692891
Tfpi2	-1.7292	0.00833676
Tfrc	4.06326	0.000283978
Tgfa	-1.86959	6.02952e-05
Tgfbr3	-1.92385	0.000984858
Tgm1	-2.88882	0.000288658
Tgtp2	8.45537	0.0068358
Tha1	1.78173	0.000887164
Them4	1.78421	0.00211785
Thg1l	1.67456	0.00409757
Thnsl1	-2.73615	8.75942e-05
Ticam1	1.56312	0.00683711
Tie1	-1.94195	0.00125128
Tifa	-1.56211	0.00733832
Timeless	2.01571	0.0051139
Timm10	2.38603	0.00860926
Timm17a	1.67843	0.000878258
Timm23	1.54161	0.00444487
Timm8a1	1.85168	0.000220191
Timp2	-1.74424	0.000825825
Tirap	-1.90124	0.000121956
Tjp3	-2.12177	0.00763005
Tlcd2	-4.9182	0.00588941
Tle6	2.28446	0.0020692
Tma16	2.07936	0.00603445
Tmcc2	-1.92256	0.00148484
Tmco6	-2.34199	0.000230694
Tmed3	-1.50318	0.00134109
Tmed5	1.59585	0.00778446
Tmed9	-1.62911	0.00259716
Tmem110	-2.00644	0.0011099
Tmem120a	3.74342	0.000150748
Tmem125	-1.8199	0.00319516
Tmem144	-1.64982	0.00532696
Tmem147	1.67709	0.00020313
Tmem204	-1.5567	0.00112431
Tmem220	-1.85199	0.00292918
Tmem254b	-2.47895	0.00325223
Tmem254c	-2.28539	0.00630688
Tmem266	8.72309	9.22299e-05
Tmem29	2.37104	0.000103689
Tmem30b	-1.65986	0.00114801
Tmem41a	1.51625	0.00383747
Tmem53	1.93846	0.000646465
Tmem60	1.5459	0.00175997
Tmem64	-1.63307	0.00475642
Tmem70	1.54312	0.00586144
Tmem71	3.91783	0.00106446
Tmem82	1.95937	0.000477019
Tmem8b	-2.13314	0.00431447
Tmprss7	69.1194	2.31269e-05
Tmsb4x	-1.58314	0.00628837
Tmtc4	-1.90437	0.00478211
Tnxb	-2.40848	0.00045484
Tom1l1	1.50669	0.000690695
Tomm40	1.5428	0.00607476
Tomm5	2.68774	0.000465182
Tor3a	2.11564	0.00205939
Tox2	24.7258	2.62327e-05
Tpcn1	-1.72477	0.00351478
Tpi1	2.04545	0.00533467
Tpm2	-3.59627	0.00010931
Tppp	-3.45999	1.84295e-05
Trabd	-1.70323	0.000181824
Trappc4	1.63248	0.0039725
Treh	16.996	2.36512e-05
Trex1	4.85979	0.00505505
Trim25	2.11177	0.00301931
Trim30d	3.80878	0.00544958
Trnt1	1.52375	0.00604294
Trp53inp1	2.66759	0.000934003
Trp53inp2	-2.69247	0.000380838
Tspan14	-1.87854	0.00103078
Tspan17	-1.92802	0.00463187
Tspan18	-1.90628	0.00387415
Tspan2	-2.32416	0.00103191
Tspan7	-2.06954	0.000480042
Tspan9	1.54209	0.00555778
Tspo	1.73296	0.00526383
Tspyl2	-2.09109	0.00162433
Tspyl4	5.66642	0.00094387
Tstd1	-1.72044	0.00553214
Ttc1	1.56565	0.00105998
Ttc38	2.10938	0.00201408
Ttc39b	1.80663	0.00637864
Ttc7	-2.13679	0.000345477
Ttr	-2.26909	0.00115416
Tuba1a	-1.87582	0.000453782
Tuba8	58.535	2.98453e-05
Tubb2a	2.60225	0.00726329
Tulp4	-1.54936	0.00707242
Twsg1	-1.57261	0.00332132
Txn2	2.03527	0.00168044
Txndc5	-1.67136	0.00314738
Uba5	-1.51271	0.000580511
Ubac1	2.01413	0.000981591
Ube2cbp	1.75524	0.00818263
Ublcp1	-1.90493	0.00187745
Uck2	1.5577	0.00870827
Ufl1	-1.67708	0.000299688
Uggt1	-1.60746	0.00415721
Ugt1a1	-4.19059	5.49714e-05
Ugt1a5	-5.24529	0.000469784
Ugt1a6a	-1.67404	0.000818934
Ugt1a6b	-2.89083	0.000548738
Ugt1a9	3.55035	0.000240862
Ugt2b34	-1.59918	0.0013221
Ugt2b37	-2.51839	0.0077389
Ulk2	-2.69975	0.00570808
Ulk3	-1.72698	0.0012034
Ung	2.70289	0.000672243
Uqcc3	1.61366	0.000512909
Uqcr10	2.92316	7.51575e-05
Uqcr11	1.52926	0.00223587
Uqcrfs1	1.70776	0.00226898
Uqcrh	1.85207	0.00132031
Uroc1	2.03347	0.00142154
Usmg5	1.6022	0.00348483
Usp18	7.39394	0.00737071
Usp6nl	1.7441	0.000340524
Vamp8	1.75528	0.0016254
Vcpkmt	3.88913	8.64985e-05
Vdac1	1.57911	0.00557073
Vim	-1.82124	0.00294281
Vnn1	-4.82418	0.00216852
Vsir	-1.57194	0.00521048
Vwa3b	4.67271	0.000559165
Wdr4	1.65556	0.000768639
Wdsub1	-1.81589	0.00652526
Wfdc21	-3.70203	0.00646011
Wfs1	-1.60087	0.00193013
Whamm	2.89164	1.61732e-05
Wipi1	-2.65	0.00430953
Wnt2	-2.04214	0.00348369
Wwtr1	-1.92016	0.00257989
Xbp1	-2.20297	0.000456187
Xdh	2.03242	0.00597482
Xrcc5	-1.63268	0.000313224
Xylt2	-1.53568	0.00362746
Ythdc2	-1.56894	0.00241452
Zap70	2.47393	0.000260683
Zbtb46	-1.60645	0.0020731
Zbtb5	-1.59268	0.00525236
Zeb2	-1.56422	0.00151985
Zfand4	-2.56314	0.00560365
Zfhx2	-1.67353	0.00731452
Zfp280b	-1.53095	0.00241496
Zfp39	-2.50907	0.0011233
Zfp516	1.73676	0.00729941
Zfp523	-1.70882	0.00469249
Zfp763	-1.78157	0.00383654
Zfp771	2.06085	0.0039784
Zfp809	1.56834	0.00527697
Zfp870	1.6275	0.00205586
Zfp959	-1.76268	0.00600938
Zfp966	1.61046	0.00377752
Zfp970	2.97925	0.000309123
Zfp982	-4.27087	0.00151048
Zfyve26	-1.52895	0.00722473
Zswim7	1.59264	0.00141523
