## Supplementary material for "LKB1 acts as a critical brake for the glucagon-mediated fasting response": Table S2

### Sheet: Sheet1
Table S2 - Overlapping genes in LKB1 KO and Gcg KO
Data form Gcg KO from PMID: 29555772
Gene	LKB1KO_FC	LKB1KO_Pval	Gcg_FC	Gcg_Pval
1190002N15Rik	-1.84602	0.000466716	1.60735	5.95921e-06
2310015A10Rik	3.6688	0.000136232	-1.54982	0.000927995
9430037G07Rik	4.38626	0.00254167	-1.86117	0.000790088
Aass	5.90878	0.000366848	-1.66756	5.75615e-05
Acmsd	15.3	1.72082e-05	-2.12145	8.33686e-05
Agxt	4.66488	0.000126638	-2.06704	1.35447e-08
Aldh1b1	2.71387	0.00521115	-1.97604	0.000120837
Apoa4	7.41356	0.000171292	1.57847	0.00295674
Apol9a	3.64277	0.00158092	-1.6047	0.000642988
Arg1	3.92577	0.00573705	-1.62473	2.37491e-06
Arhgef9	-5.43596	0.00715073	1.6258	0.00131722
Asl	5.33541	0.000395466	-1.56059	0.00194242
Asns	9.23596	0.000170134	-2.59042	9.41991e-07
Ass1	3.53544	4.92516e-05	-2.268	1.59458e-08
Atp1b1	4.80397	0.00530557	-1.61715	0.00089033
Atp4a	6.20774	0.000934013	-3.25071	4.8407e-11
Atp8b4	3.5546	0.000942993	-1.66425	0.000571211
Casc4	-3.46664	0.000529142	1.7818	0.000104626
Cav1	-2.53449	0.00142308	12.486	3.73644e-70
Cav2	-1.71955	0.00194947	2.15478	2.57916e-09
Cbs	2.14758	0.000444402	-1.70961	4.43572e-15
Cdc42ep5	7.13282	3.15499e-05	-2.09315	2.03613e-05
Ces1d	-9.59547	0.00154622	1.53946	3.62855e-06
Clic5	-2.94869	0.00496036	-1.69509	0.00117647
Comtd1	3.2963	0.00225934	-1.51011	0.00254164
Cp	-2.09084	0.000438681	1.51105	5.327e-11
Cps1	2.13109	0.0022022	-1.6617	6.18975e-05
Cpsf4l	-7.7268	0.000366536	1.69275	0.000104246
Csad	-7.1222	0.00309412	2.02303	0.000139619
Csrp3	-12.8473	0.000480648	1.63356	0.000335742
Ctcfl	3.99191	0.00231627	-1.9599	4.44752e-05
Ctcflos	7.58232	7.91752e-06	-3.6393	9.08547e-15
Cth	6.70171	5.97485e-06	-2.27476	8.13184e-09
Cyp17a1	104.843	0.00133111	-3.09732	2.67761e-09
Cyp2c69	-7.16017	0.000498727	1.82965	0.00157424
Cyth1	2.04589	0.00191441	-1.62708	3.49381e-05
Eml6	-2.63568	0.00373284	1.88717	7.22301e-05
Ero1lb	-2.41686	0.00662367	1.52885	0.000615995
Etnppl	8.62173	2.27958e-06	-1.73368	0.0023335
Fabp5	-7.41309	0.000258005	2.86853	3.55673e-09
Fam129b	-2.35353	0.00330866	2.4526	7.458e-11
Fam198a	-2.50805	0.00346814	1.69013	0.000186406
Fam222a	3.14114	0.0044793	-2.07703	2.21805e-05
Fbp1	3.18131	0.000125373	-1.53503	2.01066e-11
Fh1	4.9338	4.97922e-06	-1.69225	1.21104e-10
Foxq1	-3.69744	3.74806e-05	1.73557	0.00395656
Fuom	2.53809	0.000556456	-1.55197	2.55652e-07
Gas2	2.86119	0.000742593	-2.03267	5.42879e-15
Gls2	4.18154	5.03236e-05	-4.1571	1.78657e-42
Gm19619	7.62727	0.00147075	-1.89596	0.000281482
Gm4952	-10.4738	0.00407588	1.71126	3.49783e-09
Gm5424	3.39268	9.35607e-05	-2.30984	1.57783e-06
Gmds	-2.30628	0.00192132	1.82751	0.000116631
Gnat1	6.02847	0.000108554	-2.54061	7.63336e-07
Gnmt	3.32362	7.56004e-05	-1.74136	7.00546e-06
Got1	9.09188	0.000465505	-4.11756	6.04822e-15
Gstm2	3.5979	0.00272395	-1.87513	3.38748e-06
Gtf2e1	4.12203	1.31501e-06	-1.53419	1.82515e-07
H2-Aa	-3.22685	0.00341656	-1.51619	0.0023445
H2-Ab1	-3.13682	0.00415371	-1.50089	0.00187034
Hal	1.86518	0.00491876	-1.50662	4.99723e-05
Hgd	3.53961	4.91963e-05	-1.63344	4.21072e-10
Hip1r	4.71277	8.45662e-05	-1.55437	4.32454e-06
Hsd17b6	-14.8885	0.00653911	1.87988	0.000129355
Igf2bp2	2.18518	0.00109851	2.65408	1.37457e-09
Lhpp	4.61754	3.75655e-05	-2.59719	2.94167e-18
Lnx2	1.61975	0.00515637	-1.56353	2.78878e-06
Mat1a	6.60674	0.00474736	-1.83192	1.25191e-06
Mmd2	30.5875	6.79135e-06	-12.3291	1.93214e-42
Mn1	-1.99724	0.000309867	-1.51034	0.00131909
Mpeg1	4.24315	0.00149798	-1.5284	3.99944e-05
Mup1	-108.882	0.00103196	1.73901	0.00443458
Nlrp12	-6.15498	0.00360679	1.62817	1.06553e-05
Nnmt	25.5445	3.25974e-06	-3.16907	2.85248e-09
Nrg4	9.3531	0.000122547	-1.65449	0.00904979
Nrp2	-2.76286	5.25586e-05	2.24138	1.59543e-24
Nxpe2	-13.8444	0.00148151	2.22904	3.67787e-10
Oat	8.15094	1.00339e-06	-3.67523	1.26163e-19
Pah	4.34068	0.00100258	-1.67667	1.03968e-06
Pcp4l1	-18.2767	2.51842e-05	2.49094	2.58363e-08
Pex11a	-2.47923	0.0054842	1.74815	1.15584e-07
Pltp	-2.96977	0.00261905	2.10571	5.92835e-08
Rarres1	-17.6806	0.00465044	1.81617	5.14818e-07
Rasgef1b	4.91095	0.00086908	-1.92679	0.000552732
Reck	-2.05365	0.00619835	1.92697	1.13313e-06
Rnase4	2.48124	0.00616619	-1.56817	4.75692e-05
Rnd1	1.69107	0.000424565	-1.64413	2.67448e-06
Rnf152	-2.96364	0.0016033	1.7572	0.000338465
Robo1	2.65121	0.00204576	-4.78914	8.53102e-32
Sdc1	3.95631	0.000148652	-1.90155	1.66034e-15
Sds	5.61049	0.00200413	-2.77321	2.06151e-08
Sdsl	5.28622	0.00102118	-1.93984	1.87595e-06
Serpina7	-2.86024	0.000935918	1.6747	0.00766816
Serpinb6b	-2.64165	0.0059823	2.88555	1.86417e-13
Sgsm1	-2.59631	0.00112303	-1.61761	0.00233427
Sh3bgrl2	-2.11255	0.00254188	1.90049	8.58125e-13
Sik1	5.00113	0.00156102	-2.1516	7.93768e-05
Slc13a2	3.39655	0.00215551	-2.63732	6.68599e-08
Slc22a3	9.59973	3.98532e-05	-1.66993	0.00287499
Slc25a15	3.09971	0.000111815	-1.77319	3.28463e-09
Slc25a22	2.7454	0.00556998	-1.90474	2.67385e-08
Slc25a48	2.33192	0.000306629	-1.86594	3.07962e-07
Slc25a51	2.20183	0.000640797	-1.70181	0.00130694
Slc38a4	1.67975	0.004532	-1.53993	2.63335e-07
Slc7a2	4.42589	3.61502e-05	-2.12087	1.3209e-05
Smad9	-4.98573	0.000872134	2.16275	2.13619e-06
Sorbs3	1.79337	0.00318613	-1.81822	1.2444e-06
Src	1.60802	0.00392737	1.50398	0.00850828
Sulf2	1.86742	0.000265862	-1.68063	0.0010586
Sytl1	2.01214	0.000422425	-1.66908	0.000789027
Tfrc	4.06326	0.000283978	-1.68014	0.000802239
Them4	1.78421	0.00211785	-1.50015	3.80984e-07
Tpm2	-3.59627	0.00010931	2.17583	5.56325e-06
Tspyl4	5.66642	0.00094387	-4.19267	4.09231e-26
Ttc38	2.10938	0.00201408	-1.69	0.000427894
Ttc39b	1.80663	0.00637864	-1.52663	8.47671e-14
Vnn1	-4.82418	0.00216852	1.98917	0.000185498
Wipi1	-2.65	0.00430953	1.5814	5.21933e-08
Zap70	2.47393	0.000260683	-4.362	5.12149e-17
