## Supplementary material for "LKB1 acts as a critical brake for the glucagon-mediated fasting response": Table S3

### Sheet: Sheet1
Table S3 - Overlapping genes in LKB1 KO and APC KO (Wnt targets)
Wnt targets, expression based on PMID: 24214913 table taken from PMID: 28166538
Gene	LKB1KO_FC	LKB1KO_Pval	APC_FC	APC_Pval
1700017B05Rik	4.18678	0.00189784	-1.8797	0.01
1810058I24Rik	-2.50536	1.11837e-05	4.438	0
2010003K11Rik	2.81326	0.000795312	3.411	0
Abcc3	-2.35921	0.00117701	-1.60256	0.06
Abcg5	4.5988	0.00165594	-2.28311	0.001
Abcg8	3.56428	0.00151993	-2.36407	0
Abtb2	1.93408	0.00238686	1.717	0.01
Acly	2.3114	0.00194312	-2.17391	0.002
Acot1	-8.24741	0.000213029	3.706	0
Acss2	-2.54516	0.00590399	-1.63666	0.04
Agt	1.94239	0.00677501	-1.7301	0.04
Agxt	4.66488	0.000126638	-2.55102	0
Aifm2	1.9247	0.00752363	1.945	0.004
Ak4	-2.15964	0.00837846	-2.36407	0.001
Akr1c14	-2.49498	0.00257736	1.853	0.007
Akr1c6	-1.72203	0.00743364	2.908	0
Alad	-1.70286	0.00100777	2.042	0.001
Aldh1b1	2.71387	0.00521115	-2.36407	0.001
Aldh1l1	1.64175	0.00199163	-2.21729	0.008
Aldob	2.35758	0.00453805	-2.25225	0.01
Anpep	-1.51168	0.0019511	2.412	0
Anxa5	2.89289	0.0031998	2.949	0
Ap3m1	1.76693	0.00050659	1.613	0.02
Apoa4	7.41356	0.000171292	-1.75439	0.01
Arg1	3.92577	0.00573705	-6.32911	0
Arhgef19	1.76673	0.000217636	4.5	0
Asl	5.33541	0.000395466	-2.849	0
Ass1	3.53544	4.92516e-05	-4.04858	0
Avpr1a	-2.60607	2.88819e-05	2.888	0
Axin2	-1.55582	0.00299244	39.397	0
Bco2	-3.27185	0.000153906	1.729	0.03
C2cd2	-1.54794	0.0036132	1.693	0.01
Car14	1.80885	0.000340924	-2.17391	0.002
Cat	-2.00231	0.00818588	-2.10084	0.01
Cbs	2.14758	0.000444402	-1.84162	0.02
Ccar1	1.63009	0.00233862	1.647	0.02
Cd74	-3.36338	0.00488744	9.58	0
Cd82	-1.63066	0.00237157	1.682	0.01
Cebpa	-1.58524	0.0039532	-1.60256	0.04
Ces1c	-2.30001	0.000879659	1.778	0.06
Ces1g	-8.20727	0.000444373	2.77	0
Ces2a	-2.27608	0.00225435	-2.48139	0
Ces3b	-32.4362	0.00265776	-34.4828	0
Colec12	-2.67945	0.00390717	1.932	0.003
Cox5b	1.87261	0.000248929	1.729	0.03
Cpox	-2.61584	0.00552046	2.713	0
Cps1	2.13109	0.0022022	-3.63636	0.001
Creg1	2.03396	0.00100466	1.67	0.03
Crtc3	-1.52517	0.00822617	1.879	0.01
Csrp2	3.75476	5.71204e-06	15.562	0
Cth	6.70171	5.97485e-06	-1.8018	0.01
Cyp17a1	104.843	0.00133111	-2.65957	0
Cyp1a2	-2.58872	0.000192581	3.864	0
Cyp2a12	-2.95208	0.000267905	-1.85185	0.01
Cyp2b10	4.26427	0.00538951	-6.28931	0
Cyp2e1	-6.67085	0.00056454	2.056	0.05
Cyp2f2	-4.28814	0.00872326	-33.3333	0
Dcun1d1	-1.5082	0.00103338	2.346	0.002
Ddit4	5.79712	0.00831945	-2.63852	0
Denr	1.69048	0.0034235	2.567	0
Dhrs7	-1.51536	0.00514373	1.602	0.04
Dio1	-10.054	0.00654873	-3.81679	0
Dixdc1	-3.12371	0.00158342	2.014	0.01
Dtx3l	1.69112	0.00716978	1.932	0.003
Dusp3	2.01646	0.00419936	1.682	0.02
Ebpl	-1.94769	0.00826173	-2.17391	0.003
Egln3	5.6668	7.89821e-06	8.456	0
Elovl3	-418.215	0.00178466	-29.4118	0
Ero1lb	-2.41686	0.00662367	-1.57978	0.05
Ethe1	1.51729	0.00111314	-1.74216	0.02
F11	-2.42234	0.000162045	-1.91939	0.006
Fabp5	-7.41309	0.000258005	2.042	0.002
Fam13b	2.09572	6.20265e-05	1.905	0.01
Fbp1	3.18131	0.000125373	-3.04878	0
Fermt2	-2.04901	0.00293123	1.558	0.03
Fetub	-3.33908	0.00142844	-1.8018	0.02
Fga	-3.51662	0.00807874	-2.7933	0.007
Fgb	-2.15348	0.00443528	-2.55102	0.01
Fgg	-3.53982	0.00868713	-2.5641	0.008
Fmo5	1.78895	0.0028147	3.16	0
Foxa1	-1.83678	0.00797284	1.729	0.02
Foxq1	-3.69744	3.74806e-05	-6.36943	0
Fst	14.1424	1.62534e-06	7.013	0
Ftcd	2.5744	8.22116e-05	-4.85437	0
Gas2	2.86119	0.000742593	-1.86567	0.02
Gck	-2.06034	0.00570846	1.625	0.02
Ggcx	-1.7608	0.00565619	-1.69492	0.02
Gldc	2.06326	0.00146488	-4.85437	0
Gls2	4.18154	5.03236e-05	-12.6582	0
Glul	-11.3512	0.00351106	39.124	0
Gnmt	3.32362	7.56004e-05	-2.80899	0
Got1	9.09188	0.000465505	-3.861	0
Gpc4	-1.50944	0.00253062	1.548	0.04
Grhpr	-2.06079	0.00497891	-2.55102	0
Grpel2	-1.73259	0.00212687	2.056	0.002
Gstm2	3.5979	0.00272395	15.242	0
Gstt2	-1.50195	0.00458855	1.682	0.02
H2-Aa	-3.22685	0.00341656	5.897	0
H2-Ab1	-3.13682	0.00415371	5.736	0
Hal	1.86518	0.00491876	-18.5185	0
Herpud1	-2.45075	0.000114694	-2.28311	0.002
Hlf	-1.66449	0.00135017	2.329	0
Hmox1	2.13564	0.00103181	5.54	0
Hpgd	-3.78686	0.000594831	2.362	0
Hsd11b1	-2.98532	0.00369276	-4.56621	0
Hsd17b11	-2.53383	0.00103447	2.428	0
Hsd17b2	-4.66377	0.000933358	-1.70648	0.02
Hsd17b6	-14.8885	0.00653911	-5	0
Hspa1b	-2.87599	0.0003825	-2.07039	0.01
Hspb6	-2.43348	0.000398911	4.563	0
Htatip2	3.14297	0.00198759	1.84	0.01
Idh2	2.1636	0.00515512	2.479	0
Igfals	-2.70061	0.0019857	-1.76678	0.01
Igfbp2	-2.14493	0.00249037	-4.52489	0
Ildr2	-3.00545	0.00724908	3.811	0
Inhbc	-2.69181	0.00858257	1.765	0.01
Kank1	-1.81968	0.00203893	1.516	0.06
Kng1	-1.97211	0.000901502	-1.8797	0.04
Kynu	2.18457	0.00354941	-3.48432	0
Lect2	-2.48081	0.00627012	11.794	0
Lhpp	4.61754	3.75655e-05	12.553	0
Mapkapk2	2.2693	0.000193662	1.945	0.002
Mocs2	1.5447	0.00265086	2.028	0.001
Mt1	17.342	0.00191584	-2.31481	0.001
Mt2	34.039	0.00150951	-3.48432	0
Mug1	-5.36679	0.00540018	-3.11526	0.001
Mug2	-9.63443	0.00324928	-6.0241	0
Mup21	-139.163	0.00341223	-15.3846	0
Nags	1.69263	0.000558576	1.803	0.007
Nfil3	1.96998	0.00179208	-2.0284	0.01
Nfyb	-2.65006	3.97924e-05	1.945	0.008
Nlrp12	-6.15498	0.00360679	-7.19424	0
Nnmt	25.5445	3.25974e-06	-1.8797	0.007
Notum	-1.99705	0.00195178	8.282	0
Npc1	-1.87158	0.00262716	2.071	0.002
Npr2	-2.95524	2.74847e-05	3.387	0
Nrn1	-2.04717	0.00639374	2.928	0
Oasl1	11.1092	0.00772921	1.892	0.01
Oat	8.15094	1.00339e-06	11.794	0
Osgin1	-3.28235	0.00287343	1.548	0.05
Pah	4.34068	0.00100258	1.753	0.03
Pck1	1.93699	0.00721306	-2.73224	0.005
Pcp4l1	-18.2767	2.51842e-05	4.377	0
Pcsk6	-2.0164	0.000447792	-2.15983	0.002
Pdilt	-3.23817	0.00110985	5.389	0
Pdzk1	-2.6087	0.00116603	3.138	0
Phldb2	-1.7724	0.00511434	3.784	0
Pigr	-2.94403	0.000864862	-3.63636	0
Pkdcc	-1.91121	0.0011331	5.897	0
Pltp	-2.96977	0.00261905	1.815	0.01
Ppara	-2.81641	0.00517802	1.505	0.05
Ptma	1.52174	0.00832321	1.647	0.05
Ralgps2	-2.59442	0.00269518	2.412	0
Rarres1	-17.6806	0.00465044	-1.95695	0.006
Rhbdd2	1.85253	0.00376864	1.602	0.04
Rhbdf2	2.77261	0.00220028	2.173	0.002
Rnf186	-2.33247	0.000915824	2.99	0
Rnf43	-1.83352	0.00133756	16.336	0
Saa4	-11.6769	0.00480237	-1.65837	0.05
Scap	-1.63097	0.00303771	-1.89036	0.008
Sds	5.61049	0.00200413	-18.5185	0
Sdsl	5.28622	0.00102118	-6.57895	0
Sgpp1	1.55314	0.000746258	1.625	0.03
Slc13a3	-3.34535	0.000347792	8.815	0
Slc16a10	1.70791	0.00747922	5.736	0
Slc16a11	-2.93339	0.000446921	1.972	0.05
Slc16a12	-2.66683	0.000554777	2.266	0
Slc22a1	-2.44707	0.000831183	3.837	0
Slc22a23	-2.3162	1.63558e-05	1.932	0.003
Slc25a22	2.7454	0.00556998	2.014	0.004
Slc35a3	-1.61257	0.0030954	3.227	0
Slco1b2	-5.50177	0.00676565	2.99	0
Smad9	-4.98573	0.000872134	-2.26757	0.009
Sorbs3	1.79337	0.00318613	1.741	0.01
Sort1	-5.73175	0.000737994	2.751	0
Spc24	2.36896	0.000348571	3.294	0
Spp2	-2.73415	0.000581871	1.778	0.009
Sult1a1	6.12281	0.00679348	4.691	0
Tat	3.4957	0.000149462	-1.84162	0.06
Tdo2	1.83525	0.00870953	-5.29101	0
Tmsb4x	-1.58314	0.00628837	5.205	0
Tpm2	-3.59627	0.00010931	3.16	0.04
Trim25	2.11177	0.00301931	1.765	0.01
Trp53inp2	-2.69247	0.000380838	-1.64745	0.03
Ttc38	2.10938	0.00201408	3.891	0
Tuba8	58.535	2.98453e-05	23.588	0
Tubb2a	2.60225	0.00726329	1.945	0.004
Ugt2b34	-1.59918	0.0013221	2.514	0
Uroc1	2.03347	0.00142154	-3.48432	0
Vim	-1.82124	0.00294281	7.16	0
Xdh	2.03242	0.00597482	2.497	0
