## Supplementary material for "LKB1 acts as a critical brake for the glucagon-mediated fasting response": Table S4

### Sheet: Sheet1
Table S4 - Overlapping genes in LKB1 KO and Gcgr KO
Data for Gcgr KO from PMID: 28591638
Gene	LKB1KO_FC	LKB1KO_Pval	Gcgr_FC	Gcgr_Pval
1190002N15Rik	-1.84602	0.000466716	1.53859	0
2200002D01Rik	-2.4146	0.00522135	1.53385	0
3930402G23Rik	38.481	2.76391e-06	-3.08746	0
AA986860	25.0891	0.000733952	-3.48891	0
Aacs	-4.19352	0.000171641	3.60186	0
Aass	5.90878	0.000366848	-2.26697	0
Abca8a	-6.34364	0.00446693	1.95513	0
Abcc3	-2.35921	0.00117701	1.50533	0
Acmsd	15.3	1.72082e-05	-1.82816	0
Acot1	-8.24741	0.000213029	-1.78414	0
Acsl4	2.33871	0.00522523	-1.72285	0
Adamts7	-3.9056	0.000119298	2.21031	0
Adcy1	7.56877	0.000914298	-1.65324	0.00410628
Agap2	3.03286	0.00387403	-3.46589	0
Agxt	4.66488	0.000126638	-2.22722	0
Ak4	-2.15964	0.00837846	1.58976	0
Aldh1b1	2.71387	0.00521115	-1.6927	0
Aldoc	-3.90178	0.00205002	2.1209	0
Ank2	1.72944	0.00348713	-1.64751	9.99e-16
Ano8	1.50977	0.00682511	-1.57042	5.55e-16
Aph1b	-1.95182	0.000543128	2.21571	0
Aph1c	2.22249	0.000506168	2.37766	0
Apoa4	7.41356	0.000171292	-1.95066	0
Arhgef37	1.94041	0.00529244	-1.52739	0
Arl15	2.20845	0.000993495	-1.73073	0
Arrdc2	-1.9934	0.000982514	1.63422	0
Arrdc3	-3.19446	0.00140103	1.74425	0
Arsg	1.91461	0.000153525	-1.54538	0
Asl	5.33541	0.000395466	-1.74105	0
Asns	9.23596	0.000170134	-2.12313	1.11e-16
Ass1	3.53544	4.92516e-05	-2.27611	0
Atf5	3.80212	0.000110984	-1.52324	0
Atl2	1.956	0.000390951	-1.65533	0
Atp4a	6.20774	0.000934013	-4.3397	7.09e-06
Atp8b4	3.5546	0.000942993	-1.99448	0.00128548
BC016579	15.5632	0.000602718	1.89155	0.0346924
Bid	-1.69192	0.000935319	1.51574	0
Bik	-2.71554	0.000361375	1.55767	0
Brap	1.85319	0.000731441	-1.59851	0
Btbd8	-1.88516	0.000888168	2.14717	0
Btc	2.79124	0.00768402	1.92411	0
Btg2	5.44593	0.00138796	-1.53874	0
Camk2n2	5.79173	8.05553e-05	-3.29658	0
Cav1	-2.53449	0.00142308	12.0201	0
Cav2	-1.71955	0.00194947	1.98178	0
Cbs	2.14758	0.000444402	-1.95994	0
Cbx4	2.35486	0.00150827	-1.81093	0
Ccdc120	8.9078	0.0038068	1.85813	0
Ccl9	-1.70816	0.00669124	1.62672	0
Cd207	-1.91557	0.0061421	-3.04507	0
Cdc42ep5	7.13282	3.15499e-05	-1.84372	0
Ces1g	-8.20727	0.000444373	2.59361	0
Ces2a	-2.27608	0.00225435	1.65113	0
Ces2g	-2.53916	0.00661286	2.42246	0
Chic1	-1.71338	0.00403631	-5.56832	0
Cisd3	2.32292	3.49843e-05	-1.51389	0
Clcn6	-1.64353	0.00163788	1.78576	0
Clcn7	-1.60922	0.00249217	1.70056	0
Clec2h	-177.908	0.000111928	3.29855	0
Clic5	-2.94869	0.00496036	-2.4278	0
Col1a1	-2.48081	0.00498955	1.58451	0
Col22a1	352.497	1.60926e-06	1.50133	0.00451835
Col3a1	-3.40909	0.00362911	1.54503	0
Cp	-2.09084	0.000438681	1.52967	0
Cpne2	-2.34528	0.00293279	1.5526	0
Crem	2.16003	0.000218882	-1.60867	0
Csrp3	-12.8473	0.000480648	1.52853	0
Ctcfl	3.99191	0.00231627	-3.42944	0
Cth	6.70171	5.97485e-06	-3.25294	0
Cyp17a1	104.843	0.00133111	-8.19242	0
Cyp2b10	4.26427	0.00538951	2.17753	0
Cyp2c70	-2.40638	0.000489443	3.06416	0
Cyp51	-6.41556	0.000132716	2.35618	0
Cys1	-1.98171	0.00280848	1.57358	0
Cyth1	2.04589	0.00191441	-1.518	0
D630045J12Rik	-2.77504	0.00666082	1.51904	0
Ddc	1.91104	0.00426792	-1.5129	0
Ddit4	5.79712	0.00831945	2.87415	0
Dgke	-1.83286	0.00862377	1.77775	0
Dhcr7	-2.37289	3.22899e-05	1.68465	0
Dio1	-10.054	0.00654873	-2.14957	0
Dusp8	4.90995	0.0030521	-1.55757	0.00126118
Dynll1	-2.09494	0.000107669	2.11161	0
Eef2k	-2.66752	0.00262356	2.19324	0
Ehhadh	-1.93434	0.000467895	-1.76209	0
Elovl3	-418.215	0.00178466	-3.13334	0
Etnk2	4.90217	5.76377e-06	-1.94571	0
Exd1	1.62982	0.00354182	-1.57167	6.07e-11
Fabp5	-7.41309	0.000258005	4.03439	0
Fam129b	-2.35353	0.00330866	2.87749	0
Fam187b	2.18387	0.00147142	-2.43038	4.77e-15
Fam198a	-2.50805	0.00346814	3.71669	0
Fbp1	3.18131	0.000125373	-1.56626	0
Fdps	-4.07774	0.000748278	3.26609	0
Fh1	4.9338	4.97922e-06	-2.10069	0
Fnip2	-2.54961	0.000300058	2.17952	0
Foxq1	-3.69744	3.74806e-05	1.85059	0
Fst	14.1424	1.62534e-06	-1.53514	1.25e-07
Fzd8	-2.74392	6.63391e-05	-1.5876	0
Gadd45g	4.71454	0.00332109	-1.61636	0
Gas2	2.86119	0.000742593	-1.62467	0
Gck	-2.06034	0.00570846	4.85256	0
Ggt6	2.32188	0.000173574	-1.62682	0
Gjc3	3.27997	0.000639269	-1.72577	3.5e-13
Gls2	4.18154	5.03236e-05	-3.43639	0
Gm3776	37.3046	0.00147382	7.80318	0
Gm826	4.34597	0.000315065	-2.75023	0
Gmds	-2.30628	0.00192132	1.88659	0
Gnat1	6.02847	0.000108554	-2.08949	0
Gnmt	3.32362	7.56004e-05	-1.51674	0
Golt1a	2.48891	0.000240781	-1.67729	0
Got1	9.09188	0.000465505	-8.95677	0
Gpr157	-2.28432	0.00158101	1.68552	0
Grem2	-3.75353	0.00103494	2.09166	0
Gsta1	17.2456	0.00304336	2.50883	4.52e-06
Gstm2	3.5979	0.00272395	-2.04028	0
Gtf2e1	4.12203	1.31501e-06	-1.50402	0
Hgd	3.53961	4.91963e-05	-2.43575	0
Hip1r	4.71277	8.45662e-05	-1.92533	0
Hmgcr	-2.00681	0.00135158	1.96012	0
Hpd	2.45062	0.000516495	-1.56116	0
Hsd17b6	-14.8885	0.00653911	3.0516	0
Idi1	-3.21777	0.000122838	2.56971	0
Ifit1	11.9028	0.00403794	-1.52496	0
Igf2bp2	2.18518	0.00109851	4.2597	0
Insc	-5.90363	3.07864e-06	-3.08059	0
Isg15	9.47612	0.00811879	-1.66396	0
Jam2	-1.75789	0.00198337	1.60483	0
Klhdc7a	-4.84835	0.00714998	2.04717	0
Kynu	2.18457	0.00354941	-1.71456	0
Lamb3	2.37311	0.00167438	-3.12925	0
Lect2	-2.48081	0.00627012	-1.78927	0
Lepr	30.0613	0.00261941	-2.46024	0
Lhpp	4.61754	3.75655e-05	-3.78754	0
Limd2	-2.73616	0.000312689	1.50722	0
Lss	-1.66661	0.00326876	1.89423	0
Ly6d	40.314	0.000370892	3.79761	0
Map2k6	-3.54785	0.000277449	2.41965	0
Marveld3	11.5321	0.000641566	-1.68678	3.67e-09
Mat1a	6.60674	0.00474736	-1.97858	0
Mmd2	30.5875	6.79135e-06	-47.9928	0
Mmp15	-3.01665	0.00768084	1.92785	0
Mt1	17.342	0.00191584	-2.73318	0
Mt2	34.039	0.00150951	-4.90892	0
Mthfd1l	24.7624	0.000178643	-1.89344	1.69e-08
Mup1	-108.882	0.00103196	-2.46608	0
Mup11	-25.0327	0.00672643	-6.10812	0
Mup13	-727.485	0.000206449	1.82266	0
Mup9	-31.4869	0.00746157	2.21355	0
Mvd	-4.29463	6.8515e-05	2.49903	0
Mvk	-2.20099	0.000361214	1.85174	0
Mx1	20.4001	0.00820282	-1.56878	0.000459
Myc	9.52898	0.0006981	1.9623	0
Nnmt	25.5445	3.25974e-06	-68.7508	0
Nr4a1	6.40942	5.64054e-06	-3.40722	0
Nr4a2	16.7911	0.000189561	-2.31427	2.28e-09
Nrg4	9.3531	0.000122547	-1.57019	0
Nrp2	-2.76286	5.25586e-05	1.65732	0
Nsdhl	-4.21303	0.0024937	2.20267	0
Ntrk2	21.6054	0.000199958	-3.03582	0.000247
Oasl1	11.1092	0.00772921	-1.60762	0
Oat	8.15094	1.00339e-06	-5.19442	0
Olfr1034	-3.10393	0.00300021	1.8689	5.05e-05
Osbpl5	-1.75402	0.00487449	2.11798	0
Pah	4.34068	0.00100258	-1.78149	0
Pck1	1.93699	0.00721306	-1.75691	0
Pcp4l1	-18.2767	2.51842e-05	5.9185	0
Pfkfb2	1.77988	0.00207668	-1.74548	0
Pfkfb3	-2.61466	0.00109866	1.87689	0
Pfn2	-2.97929	0.00321351	1.52545	0
Pglyrp2	2.18688	0.000307412	-1.67192	0
Pgm3	1.91952	0.00741264	-1.73512	0
Phlpp2	-1.7216	0.00143083	1.55696	0
Pkp3	-2.90146	0.00174865	2.05328	0
Plbd2	-1.5773	0.00218304	1.82894	0
Plin5	2.09008	0.000937589	-1.74608	0
Plk3	3.98899	0.00120058	-1.52827	0
Ppargc1a	7.7463	0.00218573	-1.67321	0
Ppp1r3b	-1.98697	0.00146427	1.99198	0
Prelid2	38.497	0.000286318	-4.43446	3.33e-15
Prg4	-1.69106	0.00158468	1.77028	0
Ptp4a3	-1.94181	0.0058736	2.43228	0
Rarg	-1.65362	0.00260232	1.59294	0
Rarres1	-17.6806	0.00465044	1.86598	0
Rasgef1b	4.91095	0.00086908	-1.5594	0
Rd3	-5.26246	0.00508381	1.91692	0
Ren1	1175.22	2.53347e-05	-6.16656	4.86e-10
Rnase4	2.48124	0.00616619	-1.58859	0
Rnd1	1.69107	0.000424565	-1.87557	0
Rnd2	2.34207	0.00208992	1.72343	0
Rnf152	-2.96364	0.0016033	1.68551	0
Robo1	2.65121	0.00204576	-3.47004	0
Rsad2	24.1407	0.00210512	-1.69214	0
Sdc1	3.95631	0.000148652	-1.89529	0
Sds	5.61049	0.00200413	-3.75774	0
Sdsl	5.28622	0.00102118	-3.42743	0
Serpina7	-2.86024	0.000935918	2.57437	0
Serpinb6b	-2.64165	0.0059823	2.77028	0
Sfxn2	2.31572	0.00192791	-1.54942	0
Shb	1.82323	0.00113192	-1.69859	0
Slc13a2	3.39655	0.00215551	-5.79774	0
Slc17a4	-1.75342	0.0055999	1.75425	0
Slc22a3	9.59973	3.98532e-05	-1.83117	0
Slc25a15	3.09971	0.000111815	-2.06865	0
Slc25a22	2.7454	0.00556998	-2.40949	0
Slc25a48	2.33192	0.000306629	-1.78194	0
Slc2a2	-2.30155	0.000390549	1.65898	0
Slc34a2	3.45681	0.00659831	-2.76026	2.18e-14
Slc39a4	-2.03827	0.00114284	1.96252	0
Slc7a2	4.42589	3.61502e-05	-2.41395	0
Smad9	-4.98573	0.000872134	1.88986	0
Soat2	-1.50872	0.00866731	1.54862	0
Sorbs3	1.79337	0.00318613	-2.42709	0
Spink5	4.36427	0.00038482	-5.27873	1.59e-11
Sqle	-3.47582	0.000149326	2.7665	0
Src	1.60802	0.00392737	1.74476	0
Srgap3	-3.87867	0.00760967	-2.00487	0
St3gal1	1.55136	0.00318058	-1.84649	0
Sulf2	1.86742	0.000265862	-1.61408	0
Sytl1	2.01214	0.000422425	-1.58256	0
Tat	3.4957	0.000149462	-2.13518	0
Tcp11l1	-1.58155	0.00519754	1.55023	0
Tfrc	4.06326	0.000283978	-3.45065	0
Tgtp2	8.45537	0.0068358	-2.00995	0.000238
Them4	1.78421	0.00211785	-1.76057	0
Thnsl1	-2.73615	8.75942e-05	1.55934	0
Tifa	-1.56211	0.00733832	1.72664	0
Tle6	2.28446	0.0020692	-1.69267	6.79e-10
Tmco6	-2.34199	0.000230694	1.63083	0
Tmed5	1.59585	0.00778446	-1.61996	0
Tmem120a	3.74342	0.000150748	-1.91412	0
Tor3a	2.11564	0.00205939	-1.62562	0
Tox2	24.7258	2.62327e-05	-2.72058	4.07e-09
Tppp	-3.45999	1.84295e-05	1.55902	0
Treh	16.996	2.36512e-05	-9.33235	0
Tspan17	-1.92802	0.00463187	1.97095	0
Tspyl4	5.66642	0.00094387	-2.03404	4.03e-13
Ttc39b	1.80663	0.00637864	-1.79302	0
Tuba8	58.535	2.98453e-05	-1.518	0
Tubb2a	2.60225	0.00726329	-1.94328	0
Uck2	1.5577	0.00870827	-1.53382	6.59e-05
Ugt1a9	3.55035	0.000240862	-2.69586	0
Usp6nl	1.7441	0.000340524	-1.70883	0
Vwa3b	4.67271	0.000559165	-1.75938	1.48e-08
Vwa3b	4.67271	0.000559165	-2.03286	0.0274808
Wdsub1	-1.81589	0.00652526	1.50484	0
Zap70	2.47393	0.000260683	-16.7171	0
