## Supplementary material for "LKB1 acts as a critical brake for the glucagon-mediated fasting response": Table S5

### Sheet: Sheet1
Table S5 - Overlapping genes in LKB1 KO Gcg KO and Gcgr KO
Gcg KO expression based on PMID: 29555772; Gcgr KO expression based on PMID: 28591638
Gene	LKB1KO_FC	Gcg KO_FC	Gcgr KO_FC	LKB1 KO_LogFC	Gcg KO_LogFC	Gcgr KO_LogFC
Mup1	-108.882	1.73901	-2.46608	-6.76663	0.798265	-1.30222
Pcp4l1	-18.2767	2.49094	5.9185	-4.19193	1.31669	2.56523
Rarres1	-17.6806	1.81617	1.86598	-4.14409	0.8609	0.899933
Hsd17b6	-14.8885	1.87988	3.0516	-3.89613	0.910644	1.60957
Csrp3	-12.8473	1.63356	1.52853	-3.6834	0.708023	0.612144
Fabp5	-7.41309	2.86853	4.03439	-2.89008	1.52031	2.01235
Smad9	-4.98573	2.16275	1.88986	-2.3178	1.11286	0.918281
Foxq1	-3.69744	1.73557	1.85059	-1.88653	0.795406	0.887985
Rnf152	-2.96364	1.7572	1.68551	-1.56737	0.813282	0.753185
Clic5	-2.94869	-1.69509	-2.4278	-1.56007	-0.761364	-1.27965
Serpina7	-2.86024	1.6747	2.57437	-1.51613	0.743904	1.36422
Nrp2	-2.76286	2.24138	1.65732	-1.46616	1.16439	0.728848
Serpinb6b	-2.64165	2.88555	2.77028	-1.40144	1.52885	1.47003
Cav1	-2.53449	12.486	12.0201	-1.3417	3.64224	3.58738
Fam198a	-2.50805	1.69013	3.71669	-1.32657	0.757133	1.89402
Fam129b	-2.35353	2.4526	2.87749	-1.23482	1.29431	1.52481
Gmds	-2.30628	1.82751	1.88659	-1.20557	0.869878	0.915779
Cp	-2.09084	1.51105	1.52967	-1.06408	0.595548	0.613223
1190002N15Rik	-1.84602	1.60735	1.53859	-0.884415	0.684687	0.62161
Cav2	-1.71955	2.15478	1.98178	-0.782027	1.10754	0.986795
Src	1.60802	1.50398	1.74476	0.685284	0.588787	0.803026
Rnd1	1.69107	-1.64413	-1.87557	0.757933	-0.717327	-0.907327
Them4	1.78421	-1.50015	-1.76057	0.835288	-0.585107	-0.816041
Sorbs3	1.79337	-1.81822	-2.42709	0.842676	-0.862528	-1.27923
Ttc39b	1.80663	-1.52663	-1.79302	0.853302	-0.610347	-0.842394
Sulf2	1.86742	-1.68063	-1.61408	0.901043	-0.749	-0.690713
Sytl1	2.01214	-1.66908	-1.58256	1.00873	-0.739052	-0.662262
Cyth1	2.04589	-1.62708	-1.518	1.03273	-0.702281	-0.602168
Cbs	2.14758	-1.70961	-1.95994	1.10271	-0.773668	-0.970807
Igf2bp2	2.18518	2.65408	4.2597	1.12775	1.40821	2.09075
Slc25a48	2.33192	-1.86594	-1.78194	1.22152	-0.8999	-0.833451
Zap70	2.47393	-4.362	-16.7171	1.30681	-2.12499	-4.06325
Rnase4	2.48124	-1.56817	-1.58859	1.31106	-0.649085	-0.667747
Robo1	2.65121	-4.78914	-3.47004	1.40665	-2.25977	-1.79495
Aldh1b1	2.71387	-1.97604	-1.6927	1.44035	-0.98261	-0.759322
Slc25a22	2.7454	-1.90474	-2.40949	1.45702	-0.929598	-1.26873
Gas2	2.86119	-2.03267	-1.62467	1.51661	-1.02338	-0.700148
Slc25a15	3.09971	-1.77319	-2.06865	1.63213	-0.826344	-1.04869
Fbp1	3.18131	-1.53503	-1.56626	1.66962	-0.618266	-0.647324
Gnmt	3.32362	-1.74136	-1.51674	1.73276	-0.800218	-0.600969
Slc13a2	3.39655	-2.63732	-5.79774	1.76407	-1.39907	-2.53549
Ass1	3.53544	-2.268	-2.27611	1.82189	-1.18142	-1.18657
Hgd	3.53961	-1.63344	-2.43575	1.82359	-0.707918	-1.28437
Atp8b4	3.5546	-1.66425	-1.99448	1.82969	-0.734871	-0.99601
Gstm2	3.5979	-1.87513	-2.04028	1.84716	-0.906988	-1.02877
Sdc1	3.95631	-1.90155	-1.89529	1.98416	-0.927177	-0.922419
Ctcfl	3.99191	-1.9599	-3.42944	1.99708	-0.970782	-1.77797
Tfrc	4.06326	-1.68014	-3.45065	2.02264	-0.748578	-1.78687
Gtf2e1	4.12203	-1.53419	-1.50402	2.04336	-0.617479	-0.588824
Gls2	4.18154	-4.1571	-3.43639	2.06404	-2.05558	-1.78089
Pah	4.34068	-1.67667	-1.78149	2.11792	-0.745599	-0.833085
Slc7a2	4.42589	-2.12087	-2.41395	2.14597	-1.08466	-1.2714
Lhpp	4.61754	-2.59719	-3.78754	2.20712	-1.37695	-1.92126
Agxt	4.66488	-2.06704	-2.22722	2.22184	-1.04757	-1.15524
Hip1r	4.71277	-1.55437	-1.92533	2.23657	-0.636335	-0.945103
Rasgef1b	4.91095	-1.92679	-1.5594	2.296	-0.9462	-0.640991
Fh1	4.9338	-1.69225	-2.10069	2.3027	-0.758944	-1.07086
Sdsl	5.28622	-1.93984	-3.42743	2.40224	-0.955941	-1.77713
Asl	5.33541	-1.56059	-1.74105	2.4156	-0.64209	-0.79996
Sds	5.61049	-2.77321	-3.75774	2.48813	-1.47156	-1.90986
Tspyl4	5.66642	-4.19267	-2.03404	2.50244	-2.06787	-1.02435
Aass	5.90878	-1.66756	-2.26697	2.56286	-0.737741	-1.18076
Gnat1	6.02847	-2.54061	-2.08949	2.59179	-1.34517	-1.06315
Atp4a	6.20774	-3.25071	-4.3397	2.63407	-1.70075	-2.11759
Mat1a	6.60674	-1.83192	-1.97858	2.72394	-0.873356	-0.984463
Cth	6.70171	-2.27476	-3.25294	2.74453	-1.18572	-1.70175
Cdc42ep5	7.13282	-2.09315	-1.84372	2.83447	-1.06568	-0.882616
Apoa4	7.41356	1.57847	-1.95066	2.89017	0.658522	-0.963964
Oat	8.15094	-3.67523	-5.19442	3.02697	-1.87784	-2.37696
Got1	9.09188	-4.11756	-8.95677	3.18458	-2.04179	-3.16298
Asns	9.23596	-2.59042	-2.12313	3.20726	-1.37319	-1.08619
Nrg4	9.3531	-1.65449	-1.57019	3.22544	-0.726389	-0.650935
Slc22a3	9.59973	-1.66993	-1.83117	3.26299	-0.739787	-0.872765
Acmsd	15.3	-2.12145	-1.82816	3.93546	-1.08505	-0.870396
Nnmt	25.5445	-3.16907	-68.7508	4.67494	-1.66406	-6.10331
Mmd2	30.5875	-12.3291	-47.9928	4.93487	-3.62399	-5.58475
Cyp17a1	104.843	-3.09732	-8.19242	6.71209	-1.63102	-3.03429
